# Characteristics of a novel NMR-based metabolomics platform for dogs

**DOI:** 10.1101/871285

**Authors:** Claudia Ottka, Katariina Vapalahti, Jenni Puurunen, Laura Vahtera, Hannes Lohi

**Affiliations:** PetBIOMICS Ltd, Helsinki, Finland; Department of Veterinary Biosciences and Department of Medical and Clinical Genetics, University of Helsinki, Helsinki, Finland; Folkhälsan Research Center, Helsinki, Finland

**Keywords:** canine, metabolomics, NMR, reference intervals, precision, stability

## Abstract

Metabolomics has proven itself an invaluable research tool, providing comprehensive insight to systemic metabolism. However, the lack of scalable and quantitative methods with known reference intervals and documented reproducibility has prevented the use of metabolomics in the clinical setting. This study describes the development and validation of a quantitative nuclear magnetic resonance (NMR) -based metabolomics platform for canine serum and plasma samples. Altogether 8247 canine samples were analyzed using a Bruker’s 500 MHz NMR spectrometer. Using statistical approaches derived from international guidelines, we defined reference intervals for 123 biomarkers, studied method precision, analyte storage stability, the effect of prolonged contact to red blood cells, differences of blood collection tubes, interference of lipemia, hemolysis and bilirubinemia, method comparison, and demonstrated the method’s practical relevance in a hyperglycemic cohort. Owing to the advantages of quantitative results, high reproducibility, and scalability, this canine metabolomics platform holds great potential for numerous clinical and research applications to improve canine health and well-being.

---

Metabolomics is an omics-based approach that generates comprehensive information on metabolism, enabling an extensive view on the current state of systemic metabolism. Metabolomics has become increasingly popular in canine studies. It is especially suitable in characterizing metabolic effects of multiple environmental and inter- and intra-individual^1^ factors including feeding^2–6^, aging^7^, inter-breed differences^8,9^, drug action^10,11^, behavior^12,13^, exercise^14^, genetic factors^15^ and pathological processes^16–26^.

Mass spectrometry (MS) and proton nuclear magnetic resonance (NMR) spectroscopy are the two main technologies for metabolic profiling, both in human and animal studies^27^. Proton NMR spectroscopy offers quantitative data with high reproducibility, high throughput and excellent scalability in a non-destructive and cost-effective manner^27^. NMR spectroscopy is well suited for the scientific use of large cohorts and biobanks^28,29^ and is highly suitable for studies combining different omics technologies^29–31^. Due to the quantitative and highly reproducible nature of NMR spectroscopy, it can be easily utilized as a diagnostic tool and research findings can be easily applied to clinical use.

Metabolomics holds great potential in clinical diagnostics. It is a promising tool for highlighting the metabolic alterations associated with the emergence and progression of diseases, early disease detection and individualization of treatment^32–34^. Clinical diagnostics and decision-making have formerly relied on the use of single clinical chemistry biomarkers. The routinely used approach is largely unusable for risk prediction, since changes are typically only seen when the diseased state has already been reached^33,35^. Thus, preventive and supportive care measures cannot be undertaken before organ failure is already present. Interpretation of the results by the traditional approach might also be challenging, since multiple simultaneous metabolic phenomena can affect the interpretation of these results and multiple diseases can be associated with similar laboratory results^22,35–37^. Moreover, evaluations of disease severity lack accuracy when only one affected metabolic pathway is taken into account^34,37^. Furthermore, traditional diagnostic approaches do not take the metabolic state of the patient into account, although it might have an impact on the best treatment of the patient^34,38^.

The prerequisites for the utility of a particular method include documentation of the method’s reproducibility, understanding of confounding factors that might affect the interpretation of the results, and the formation of reference intervals^39^. All of these factors have previously been largely unpublished in the canine metabolomics field. In this study, we describe the development and validation of a novel NMR-based metabolomics platform for dogs, demonstrate its performance characteristics, publish the determined dog-specific reference intervals for its biomarkers and demonstrate its utility in a practical situation.
