## Supplementary Table 1 for "Characteristics of a novel NMR-based metabolomics platform for dogs"

### Sheet: Taul1
	Characteristics of a novel NMR-based metabolomics platform for dogs.
	Nature methods
	Claudia Ottka1, Katariina Vapalahti1,2,3, Jenni Puurunen2,3, Laura Vahtera2,3, Hannes Lohi1,2,3.
	1 PetBIOMICS Ltd, Helsinki, Finland
	2 Department of Veterinary Biosciences and Department of Medical and Clinical Genetics, University of Helsinki, Helsinki, Finland
	3 Folkhälsan Research Center, Helsinki, Finland
	Corresponding authors: Claudia Ottka, claudia.ottka@petbiomics.com, Hannes Lohi, hannes.lohi@helsinki.fi
	Demography of collected samples from individual dogs
	Sample type	n individuals1	n breeds	males%/females%	<1year% (n)	1-7years% (n)	>7years% (n)	Key
	All sample types2,3	6164	256	40/60	18 (1094)	61 (3764)	21 (1303)	1 all indivudual, client-owned dogs that participated in the study, including dogs with single samples taken and dogs with replicate samples taken. This amount does not include the lefotover clinical laboratory samples utilized in the method comparison study. Some individuals had samples of multiple sample types.
	Serum2	4816	223	40/60	18 (886)	60 (2871)	22 (1057)	2 The ages of two dogs were unknown in the serum group
	Heparin plasma	498	117	40/60	13 (67)	63 (315)	23 (116)	3 The age of one dog was unknown in the EDTA plasma group
	EDTA plasma3	1031	158	42/58	15 (153)	67 (686)	18 (191)
