## Supplementary Table 3 for "Characteristics of a novel NMR-based metabolomics platform for dogs"

### Sheet: Precision
	Characteristics of a novel NMR-based metabolomics platform for dogs.
	Nature methods
	Claudia Ottka1, Katariina Vapalahti1,2,3, Jenni Puurunen2,3, Laura Vahtera2,3, Hannes Lohi1,2,3.
	1 PetBIOMICS Ltd, Helsinki, Finland
	2 Department of Veterinary Biosciences and Department of Medical and Clinical Genetics, University of Helsinki, Helsinki, Finland
	3 Folkhälsan Research Center, Helsinki, Finland
	Corresponding authors: Claudia Ottka, claudia.ottka@petbiomics.com, Hannes Lohi, hannes.lohi@helsinki.fi
	Precision study
							Analysis precision			Within-laboratory precision goals12
							Within-run	Within-laboratory
	Metabolite	Unit	Dog	N missing observations	N outliers removed	Meanoverall1	Sr2	CV%3	ST4	CVmaxCDL (%)5	CVoptBV (%)6	CVdesBV (%)7	CVminBV (%)8	CVmaxBG (%)9	f) STmax10	Metabolite meets clinical quality specifications yes/no	Comments	Key
	Albumin	g/l	lipemic	0		27.0958	0.467777	2.06415	0.559298	7.5	0.6	1.2	1.8		0.898813	Yes		1 Mean of all metabolite results in unit of the analyte
			puppy	0		28.8408	0.549665	2.13971	0.61711	7.5	0.6	1.2	1.8		0.898813			2 Repeatability standard deviation, derived from CLSI EP5
			adult	0		29.7758	0.427905	2.13907	0.636927	7.5	0.6	1.2	1.8		0.898813			3 Within-laboratory coefficient of variation, derived from CLSI EP5, calculated as ST/Meanoverallx100%
																		4 Within-laboratory standard deviation, derived from CLSI EP5
	Creatinine	mmol/l	lipemic	1		0.0449549	0.00971173	19.862	0.00892893	10	3.65	7.3	10.95		0.00896163	Yes (nonlipemic)	Lipemia affects precision	5 CVmaxCDL: maximum CV calculated as 1/2 TE of the ASVCP Clinical Decision Limits
	Creatinine	mmol/l	puppy	0		0.061875	0.00454587	6.24459	0.00386384	10	3.65	7.3	10.95		0.00896163	Yes (nonlipemic)		6 CVoptBV: optimal CV derived from ASVCP goals based on biological variation
	Creatinine	mmol/l	adult	0		0.0548508	0.00433359	7.52797	0.00412915	10	3.65	7.3	10.95		0.00896163	Yes (nonlipemic)		7 CVdesBV: desirable CV derived from ASVCP goals based on biological variation
																		8 CVminBV: minimum CV derived from ASVCP goals based on biological variation
	Cholesterol	mmol/l	lipemic	0		7.0501	0.326018	4.19435	0.295706	10	1.83	3.65	5.48		0.843015	Yes		9 CVmaxBG: maximum CV derived from the biostatistics guidelines
	Cholesterol	mmol/l	puppy	0		10.0415	0.233737	2.61035	0.262117	10	1.83	3.65	5.48		0.843015	Yes		10 STmax: maximum ST calculated as 1/8 of the reference range width
	Cholesterol	mmol/l	adult	0		9.17438	0.1556	3.15989	0.2899	10	1.83	3.65	5.48		0.843015	Yes
																		Black numbers: precision goal met, red numbers: precision goal not met
	Glucose	mmol/l	lipemic	0		5.01977	0.143705	3.12621	0.156928	10	2.38	4.75	7.13		0.302318	Yes
	Glucose	mmol/l	puppy	0		4.80046	0.0696734	2.44669	0.117452	10	2.38	4.75	7.13		0.302318	Yes
	Glucose	mmol/l	adult	0		4.50613	0.107784	5.02423	0.226398	10	2.38	4.75	7.13		0.302318	Yes
	Lactate	mmol/l	lipemic	0		2.58496	0.0731788	4.22129	0.109119	20					0.2997	Yes
	Lactate	mmol/l	puppy	0		1.76143	0.0388056	2.42143	0.0426517	20					0.2997	Yes
	Lactate	mmol/l	adult	0		2.20974	0.0290579	3.89961	0.0861712	20					0.2997	Yes
	Triglycerides	mmol/l	lipemic	0		3.00685	0.640857	18.7016	0.562328	12.5					0.101744	Yes (nonlipemic)	Lipemia affects precision
	Triglycerides	mmol/l	puppy	0		0.628569	0.0471539	8.05184	0.0506113	12.5					0.101744	Yes (nonlipemic)
	Triglycerides	mmol/l	adult	0		0.477152	0.0431427	9.23269	0.044054	12.5					0.101744	Yes (nonlipemic)
	Alanine	mmol/l	lipemic	0		0.719756	0.0333663	5.26148	0.0378698					20	0.0476025	Yes
	Alanine	mmol/l	puppy	0		0.382238	0.0132884	4.23247	0.0161781					20	0.0476025	Yes
	Alanine	mmol/l	adult	0		0.325723	0.00710298	3.61094	0.0117617					20	0.0476025	Yes
	Alanine/BCAA	ratio	lipemic	0		1.7077	0.0784866	4.80016	0.0819726					20	0.13389	Yes
	Alanine/BCAA	ratio	puppy	0		1.22145	0.0568017	4.46772	0.054571					20	0.13389	Yes
	Alanine/BCAA	ratio	adult	0		0.793996	0.019448	3.21354	0.0255154					20	0.13389	Yes
	Alanine/valine	ratio	lipemic	0		3.22687	0.134975	4.65159	0.150101					20	0.281211	Yes
	Alanine/valine	ratio	puppy	0		2.41643	0.149748	5.82337	0.140717					20	0.281211	Yes
	Alanine/valine	ratio	adult	0		1.63394	0.0498692	3.68793	0.0602587					20	0.281211	Yes
	Glutamine	mmol/l	lipemic	16		0.836084	0.00711933	0.948107	0.00792697					20	0.0467688	Not evaluatable	Not quantifiable from olefin oligomer based gel tubes
	Glutamine	mmol/l	puppy	20										20	0.0467688		Not quantifiable from olefin oligomer based gel tubes
	Glutamine	mmol/l	adult	20										20	0.0467688		Not quantifiable from olefin oligomer based gel tubes
	Glycine	mmol/l	lipemic	0		0.228945	0.0116248	4.82034	0.0110359					20	0.040545	Yes
	Glycine	mmol/l	puppy	0	1	0.255201	0.0084553	3.0637	0.00781861					20	0.040545	Yes
	Glycine	mmol/l	adult	0		0.199528	0.00711758	3.47637	0.00693633					20	0.040545	Yes
	Glycine/BCAA	ratio	lipemic	0		0.543215	0.0228423	4.4665	0.0242627					20	0.142899	Yes
	Glycine/BCAA	ratio	puppy	0	1	0.815873	0.0308048	3.51938	0.0287137					20	0.142899	Yes
	Glycine/BCAA	ratio	adult	0		0.486482	0.0173787	3.71147	0.0180556					20	0.142899	Yes
	Glycine/valine	ratio	lipemic	0		1.02634	0.0409815	3.99214	0.040973					20	0.286052	Yes
	Glycine/valine	ratio	puppy	0	1	1.61426	0.0740181	3.91632	0.0632197					20	0.286052	Yes
	Glycine/valine	ratio	adult	0		1.00091	0.0319865	3.56103	0.0356426					20	0.286052	Yes
	Histidine	mmol/l	lipemic	0		0.0738687	0.00708895	9.74099	0.00719555					20	0.00559337	No
	Histidine	mmol/l	puppy	0		0.073411	0.0069066	9.90429	0.00727084					20	0.00559337	No
	Histidine	mmol/l	adult	0		0.0653242	0.00536363	8.41845	0.00549929					20	0.00559337	No
	Isoleucine	mmol/l	lipemic	0		0.0624336	0.00499489	8.30612	0.00518581					20	0.00650038	Yes
	Isoleucine	mmol/l	puppy	0		0.0506851	0.00325719	6.74903	0.00342075					20	0.00650038	Yes
	Isoleucine	mmol/l	adult	0		0.0717833	0.00309641	6.73402	0.0048339					20	0.00650038	Yes
	Leucine	mmol/l	lipemic	0		0.13621	0.0136935	9.23235	0.0125754					20	0.0126788	Yes
	Leucine	mmol/l	puppy	0		0.103956	0.0039076	4.0393	0.00419909					20	0.0126788	Yes (nonlipemic)
	Leucine	mmol/l	adult	0		0.13912	0.00349544	3.1428	0.00437228					20	0.0126788	Yes (nonlipemic)
	Phenylalanine	mmol/l	lipemic	0		0.0540588	0.00340532	7.44791	0.00402625					20	0.00440312	Yes
	Phenylalanine	mmol/l	puppy	0		0.0468558	0.00394174	7.74963	0.00363115					20	0.00440312	Yes
	Phenylalanine	mmol/l	adult	0		0.040315	0.00427695	9.51833	0.00383731					20	0.00440312	Yes
	Tyrosine	mmol/l	lipemic	0		0.0634608	0.00501952	8.29849	0.00526629					20	0.00600688	Yes
	Tyrosine	mmol/l	puppy	0		0.0702512	0.00459534	7.02909	0.00493802					20	0.00600688	Yes
	Tyrosine	mmol/l	adult	0		0.0520795	0.00548038	10.3073	0.00536802					20	0.00600688	Yes
	BCAA/Tyrosine	ratio	lipemic	0		6.69224	0.683347	9.70386	0.649406					20	0.67182	No
	BCAA/Tyrosine	ratio	puppy	0		4.47572	0.289073	6.7586	0.302496					20	0.67182	No
	BCAA/Tyrosine	ratio	adult	0		7.95626	0.902557	10.1635	0.808638					20	0.67182	No
	Phenylalanine/tyrosine	ratio	lipemic	0		0.856463	0.0767425	9.90156	0.0848032					20	0.0670663	No
	Phenylalanine/tyrosine	ratio	puppy	0		0.668513	0.0555945	7.5622	0.0505542					20	0.0670663	Yes
	Phenylalanine/tyrosine	ratio	adult	0		0.778488	0.0795697	10.1579	0.0790781					20	0.0670663	Yes
	Valine	mmol/l	lipemic	0		0.223255	0.0118729	4.972	0.0111002					20	0.0171687	Yes
	Valine	mmol/l	puppy	0		0.158408	0.00650601	3.51373	0.00556603					20	0.0171687	Yes
	Valine	mmol/l	adult	0		0.199476	0.00605373	3.57906	0.00713938					20	0.0171687	Yes
	BCAA	mmol/l	lipemic	0		0.421899	0.0239877	4.99757	0.0210847					20	0.0340837	Yes
	BCAA	mmol/l	puppy	0		0.313049	0.00627173	2.24696	0.00703408					20	0.0340837	Yes
	BCAA	mmol/l	adult	0		0.41038	0.00819646	3.21718	0.0132027					20	0.0340837	Yes
	Esterified cholesterol	mmol/l	lipemic	0		5.43786	0.199952	3.54962	0.193024					20	0.639529	Yes
	Esterified cholesterol	mmol/l	puppy	0		7.85719	0.187269	2.69243	0.211549					20	0.639529	Yes
	Esterified cholesterol	mmol/l	adult	0		7.2714	0.130711	3.27129	0.237868					20	0.639529	Yes
	Free cholesterol	mmol/l	lipemic	0		1.61224	0.130204	7.02871	0.113319					20	0.198504	Yes
	Free cholesterol	mmol/l	puppy	0		2.18428	0.0471118	2.34755	0.0512771					20	0.198504	Yes
	Free cholesterol	mmol/l	adult	0		1.90298	0.0264813	2.78477	0.0529934					20	0.198504	Yes
	HDL cholesterol	mmol/l	lipemic	0		5.78534	0.240555	4.01778	0.232442					20	0.59362	Yes
	HDL cholesterol	mmol/l	puppy	0		7.57767	0.186587	2.86664	0.217224					20	0.59362	Yes
	HDL cholesterol	mmol/l	adult	0		7.3176	0.143552	3.43325	0.251232					20	0.59362	Yes
	LDL cholesterol	mmol/l	lipemic	0		0.504731	0.0645805	13.6004	0.0686453					20	0.24792	Yes
	LDL cholesterol	mmol/l	puppy	0		2.2864	0.0509395	2.15619	0.0492991					20	0.24792	Yes
	LDL cholesterol	mmol/l	adult	0		1.68538	0.0323486	2.80971	0.0473544					20	0.24792	Yes
	VLDL cholesterol	mmol/l	lipemic	0		0.760029	0.141271	16.2216	0.123289					20	0.0354284	Yes (nonlipemic)	Lipemia affects precision
	VLDL cholesterol	mmol/l	puppy	0		0.177401	0.0103742	6.96731	0.0123601					20	0.0354284	Yes (nonlipemic)
	VLDL cholesterol	mmol/l	adult	0		0.171392	0.0101906	7.13495	0.0122287					20	0.0354284	Yes (nonlipemic)
	HDL triglycerides	mmol/l	lipemic	0		0.198017	0.0358183	17.3234	0.0343033					20	0.00908289	Yes (nonlipemic)	Lipemia affects precision
	HDL triglycerides	mmol/l	puppy	0		0.0230579	0.00611822	22.266	0.00513406					20	0.00908289	Yes (nonlipemic)
	HDL triglycerides	mmol/l	adult	0		0.0303442	0.0053554	17.1166	0.00519389					20	0.00908289	Yes (nonlipemic)
	LDL triglycerides	mmol/l	lipemic	0		0.316739	0.0698798	19.2107	0.0608479					20	0.02223	Yes (nonlipemic)	Lipemia affects precision
	LDL triglycerides	mmol/l	puppy	0		0.307322	0.0146084	4.56153	0.0140186					20	0.02223	Yes (nonlipemic)
	LDL triglycerides	mmol/l	adult	0		0.257945	0.0133804	5.17789	0.0133561					20	0.02223	Yes (nonlipemic)
	VLDL triglycerides	mmol/l	lipemic	0		2.49209	0.536599	18.9034	0.471091					20	0.0881429	Yes (nonlipemic)	Lipemia affects precision
	VLDL triglycerides	mmol/l	puppy	0		0.298189	0.0349241	12.8004	0.0381693					20	0.0881429	Yes (nonlipemic)
	VLDL triglycerides	mmol/l	adult	0		0.188863	0.0337577	17.8845	0.0337772					20	0.0881429	Yes (nonlipemic)
	Citrate	mmol/l	lipemic	1	2	0.151439	0.00497019	4.4903	0.00680006					20	0.007812	Yes
	Citrate	mmol/l	puppy	3	1	0.0697553	0.00411062	6.84149	0.00477231					20	0.007812	Yes
	Citrate	mmol/l	adult	0		0.108344	0.00532581	5.58618	0.00605228					20	0.007812	Yes
	Pyruvate	mmol/l	lipemic	0		0.0666069	0.00417623	7.01413	0.00467189					20	0.0119909	Yes
	Pyruvate	mmol/l	puppy	0		0.0359151	0.00205367	7.51198	0.00269794					20	0.0119909	Yes
	Pyruvate	mmol/l	adult	0		0.0712891	0.00342007	9.83638	0.00701227					20	0.0119909	Yes
	Acetate	mmol/l	lipemic	0		0.0420556	0.00370813	12.6494	0.00531979					20	0.0020055	No
	Acetate	mmol/l	puppy	0		0.0331331	0.00255957	7.4459	0.00246706					20	0.0020055	No
	Acetate	mmol/l	adult	0		0.0309892	0.00323144	12.3104	0.00381488					20	0.0020055	No
	Glycoprotein acetyls	mmol/l	lipemic	0		1.80588	0.237838	11.9594	0.215972					20	0.0538162	Yes (nonlipemic)	Lipemia affects precision
	Glycoprotein acetyls	mmol/l	puppy	0		0.928317	0.0156256	2.52583	0.0234477					20	0.0538162	Yes (nonlipemic)
	Glycoprotein acetyls	mmol/l	adult	0		0.839357	0.0125584	4.9357	0.0414281					20	0.0538162	Yes (nonlipemic)
	Arachidonic acid	mmol/l	lipemic	0	1	2.89922	0.0752224	3.02487	0.0876977					20	0.277236	Yes
	Arachidonic acid	mmol/l	puppy	0		3.46443	0.0946739	2.97439	0.103046					20	0.277236	Yes
	Arachidonic acid	mmol/l	adult	0		2.93129	0.0631079	2.92462	0.0857291					20	0.277236	Yes
	Arachidonic acid%	%	lipemic	0		0.101615	0.0121034	10.6092	0.0107806					20	0.00861	Yes (nonlipemic)	Lipemia affects precision
	Arachidonic acid%	%	puppy	0		0.175976	0.0012859	0.927498	0.00163218					20	0.00861	Yes (nonlipemic)
	Arachidonic acid%	%	adult	0		0.158579	0.00169551	1.14751	0.00181971					20	0.00861	Yes (nonlipemic)
	Docosahexaenoic acid	mmol/l	lipemic	0		0.21355	0.0220503	11.2191	0.0239584					20	0.0806287	Yes
	Docosahexaenoic acid	mmol/l	puppy	0		0.546965	0.0137956	2.73504	0.0149597					20	0.0806287	Yes
	Docosahexaenoic acid	mmol/l	adult	0		0.267885	0.0113455	4.59155	0.0123001					20	0.0806287	Yes
	Docosahexaenoic acid%	%	lipemic	0		0.00743703	0.000881202	10.5193	0.000782327					20	0.00511317	Yes
	Docosahexaenoic acid%	%	puppy	0		0.0277884	0.000435638	1.81976	0.000505682					20	0.00511317	Yes
	Docosahexaenoic acid%	%	adult	0		0.0144957	0.000621945	4.34202	0.000629408					20	0.00511317	Yes
	Docosapentaenoic acid	mmol/l	lipemic	0		0.355189	0.063096	15.5365	0.0551839					20	0.0293888	Yes (nonlipemic)	Lipemia affects precision
	Docosapentaenoic acid	mmol/l	puppy	0		0.318125	0.00958952	2.90118	0.00922937					20	0.0293888	Yes (nonlipemic)
	Docosapentaenoic acid	mmol/l	adult	0		0.275452	0.0073018	4.4649	0.0122987					20	0.0293888	Yes (nonlipemic)
	Docosapentaenoic acid%	%	lipemic	0		0.0122429	0.000495898	4.0656	0.000497747					20	0.00108163	Yes
	Docosapentaenoic acid%	%	puppy	0		0.0161621	0.000296972	2.04591	0.000330662					20	0.00108163	Yes
	Docosapentaenoic acid%	%	adult	0		0.0149012	0.000426773	3.43853	0.000512381					20	0.00108163	Yes
	Omega-6/omega-3 fatty acids	ratio	lipemic	0		9.43744	0.796498	9.01062	0.850372					20	1.15334	Yes
	Omega-6/omega-3 fatty acids	ratio	puppy	0	1	6.83066	0.209599	2.89333	0.197634					20	1.15334	Yes
	Omega-6/omega-3 fatty acids	ratio	adult	0		9.25617	0.393614	4.35237	0.402863					20	1.15334	Yes
	Linoleic acid	mmol/l	lipemic	0		7.67071	1.04231	11.8867	0.911797					20	0.424672	Yes (nonlipemic)	Lipemia affects precision
	Linoleic acid	mmol/l	puppy	0		5.30939	0.114894	2.16764	0.115088					20	0.424672	Yes (nonlipemic)
	Linoleic acid	mmol/l	adult	0		5.15408	0.0800954	2.41571	0.124508					20	0.424672	Yes (nonlipemic)
	Linoleic acid%	%	lipemic	0		0.265543	0.00719258	2.27857	0.00605059					20	0.00555375	Yes (nonlipemic)
	Linoleic acid%	%	puppy	0		0.269739	0.00140034	0.611153	0.00164852					20	0.00555375	Yes (nonlipemic)
	Linoleic acid%	%	adult	0		0.278853	0.00150231	0.670744	0.00187039					20	0.00555375	Yes (nonlipemic)
	Oleic acid	mmol/l	lipemic	0		5.64509	1.36031	20.7812	1.17312					20	0.191291	Yes (nonlipemic)	Lipemia affects precision
	Oleic acid	mmol/l	puppy	0		2.37721	0.0441742	1.75997	0.0418381					20	0.191291	Yes (nonlipemic)
	Oleic acid	mmol/l	adult	0		2.4806	0.0300177	2.96391	0.0735227					20	0.191291	Yes (nonlipemic)
	Oleic acid%	%	lipemic	0		0.193312	0.0130458	5.76105	0.0111368					20	0.00547125	Yes (nonlipemic)	Lipemia affects precision
	Oleic acid%	%	puppy	0		0.120786	0.00130803	1.08595	0.00131168					20	0.00547125	Yes (nonlipemic)
	Oleic acid%	%	adult	0		0.1342	0.00171889	1.34612	0.00180649					20	0.00547125	Yes (nonlipemic)
	Omega-3 fatty acids	mmol/l	lipemic	0		1.19211	0.221668	17.2236	0.205324					20	0.152559	Yes (nonlipemic)	Lipemia affects precision
	Omega-3 fatty acids	mmol/l	puppy	0		1.34021	0.0436973	3.08418	0.0413345					20	0.152559	Yes (nonlipemic)
	Omega-3 fatty acids	mmol/l	adult	0		0.921775	0.0322071	4.27328	0.0393901					20	0.152559	Yes (nonlipemic)
	Omega-3 fatty acids%	%	lipemic	0		0.0410277	0.00216644	6.16101	0.00252772					20	0.00882	Yes
	Omega-3 fatty acids%	%	puppy	0		0.0680786	0.00145295	2.23402	0.00152089					20	0.00882	Yes
	Omega-3 fatty acids%	%	adult	0		0.0498759	0.00187727	3.8332	0.00191184					20	0.00882	Yes
	Omega-6 fatty acids	mmol/l	lipemic	0		11.1015	1.24735	9.74865	1.08225					20	0.707811	Yes (nonlipemic)	Lipemia affects precision
	Omega-6 fatty acids	mmol/l	puppy	0		9.14928	0.220202	2.48533	0.22739					20	0.707811	Yes (nonlipemic)
	Omega-6 fatty acids	mmol/l	adult	0		8.51984	0.145188	2.7306	0.232643					20	0.707811	Yes (nonlipemic)
	Omega-6 fatty acids%	%	lipemic	0		0.385299	0.0180239	4.10953	0.015834					20	0.00742375	Yes (nonlipemic)	Lipemia affects precision
	Omega-6 fatty acids%	%	puppy	0		0.464784	0.00185439	0.429971	0.00199844					20	0.00742375	Yes (nonlipemic)
	Omega-6 fatty acids%	%	adult	0		0.460912	0.00209782	0.483304	0.00222761					20	0.00742375	Yes (nonlipemic)
	Palmitic acid	mmol/l	lipemic	0		5.96596	1.21329	17.6223	1.05134					20	0.222348	Yes (nonlipemic)	Lipemia affects precision
	Palmitic acid	mmol/l	puppy	0		3.28277	0.0632598	1.87251	0.0614704					20	0.222348	Yes (nonlipemic)
	Palmitic acid	mmol/l	adult	0		3.13177	0.0397672	2.2674	0.0710097					20	0.222348	Yes (nonlipemic)
	Palmitic acid%	%	lipemic	0		0.205068	0.00711607	3.03863	0.00623126					20	0.00448	Yes (nonlipemic)	Lipemia affects precision
	Palmitic acid%	%	puppy	0		0.166787	0.00067116	0.494193	0.000824252					20	0.00448	Yes (nonlipemic)
	Palmitic acid%	%	adult	0		0.169444	0.000571079	0.489867	0.000830049					20	0.00448	Yes (nonlipemic)
	Polyunsaturated fatty acids	mmol/l	lipemic	0		12.2936	1.45885	10.361	1.27374					20	0.802275	Yes (nonlipemic)	Lipemia affects precision
	Polyunsaturated fatty acids	mmol/l	puppy	0		10.4895	0.242135	2.37583	0.249212					20	0.802275	Yes (nonlipemic)
	Polyunsaturated fatty acids	mmol/l	adult	0		9.44162	0.142268	2.6324	0.248541					20	0.802275	Yes (nonlipemic)
	Polyunsaturated fatty acids%	%	lipemic	0		0.426327	0.0172016	3.45679	0.0147372					20	0.009225	Yes (nonlipemic)	Lipemia affects precision
	Polyunsaturated fatty acids%	%	puppy	0		0.532877	0.00122003	0.22787	0.00121427					20	0.009225	Yes (nonlipemic)
	Polyunsaturated fatty acids%	%	adult	0		0.510788	0.00105017	0.227164	0.00116033					20	0.009225	Yes (nonlipemic)
	Saturated fatty acids	mmol/l	lipemic	0		11.0349	1.95259	15.3375	1.69248					20	0.480475	Yes (nonlipemic)	Lipemia affects precision
	Saturated fatty acids	mmol/l	puppy	0		6.81737	0.1513	2.28454	0.155746					20	0.480475	Yes (nonlipemic)
	Saturated fatty acids	mmol/l	adult	0		6.56231	0.102246	2.71706	0.178302					20	0.480475	Yes (nonlipemic)
	Saturated fatty acids%	%	lipemic	0		0.380361	0.00421571	0.966617	0.00367663					20	0.0051225	Yes
	Saturated fatty acids%	%	puppy	0		0.346337	0.000776407	0.209262	0.00072475					20	0.0051225	Yes
	Saturated fatty acids%	%	adult	0		0.355012	0.00102536	0.288686	0.00102487					20	0.0051225	Yes
	Stearic acid	mmol/l	lipemic	0		5.06895	0.739738	12.6742	0.64245					20	0.262271	Yes (nonlipemic)	Lipemia affects precision
	Stearic acid	mmol/l	puppy	0		3.53459	0.0884099	2.68795	0.095008					20	0.262271	Yes (nonlipemic)
	Stearic acid	mmol/l	adult	0		3.43054	0.0631587	3.13727	0.107626					20	0.262271	Yes (nonlipemic)
	Stearic acid%	%	lipemic	0		0.175293	0.00295962	1.51435	0.00265455					20	0.00262625	Yes (nonlipemic)	Pyöristys
	Stearic acid%	%	puppy	0		0.179549	0.000702525	0.525757	0.000943994					20	0.00262625	Yes (nonlipemic)
	Stearic acid%	%	adult	0		0.185568	0.000968068	0.597188	0.00110819					20	0.00262625	Yes (nonlipemic)
	Total fatty acids	mmol/l	lipemic	0		28.9736	4.77001	14.2671	4.13369					20	1.40384	Yes (nonlipemic)	Lipemia affects precision
	Total fatty acids	mmol/l	puppy	0		19.6841	0.430199	2.2371	0.440353					20	1.40384	Yes (nonlipemic)
	Total fatty acids	mmol/l	adult	0		18.4845	0.257496	2.65225	0.490255					20	1.40384	Yes (nonlipemic)
	HDL particle size	nm	lipemic	0		10.2365	0.0197648	0.181255	0.0185542					20	0.0754375	Yes
	HDL particle size	nm	puppy	0		10.697	0.0130016	0.110679	0.0118394					20	0.0754375	Yes
	HDL particle size	nm	adult	0		10.5645	0.00894531	0.0958987	0.0101312					20	0.0754375	Yes
	HDL lipids	mmol/l	lipemic	0		12.7275	0.359386	3.01634	0.383903					20	1.01662	Yes
	HDL lipids	mmol/l	puppy	0		14.0834	0.355761	2.62826	0.370149					20	1.01662	Yes
	HDL lipids	mmol/l	adult	0		13.9605	0.260475	3.165	0.441849					20	1.01662	Yes
	HDL particles	mmol/l	lipemic	0		0.0500983	0.00164328	3.46629	0.00173655					20	0.00353375	Yes
	HDL particles	mmol/l	puppy	0		0.0510827	0.00123215	2.7922	0.00142633					20	0.00353375	Yes
	HDL particles	mmol/l	adult	0		0.0528888	0.00111152	3.3607	0.00177744					20	0.00353375	Yes
	LDL particle size	nm	lipemic	0		22.1596	0.247382	1.16834	0.258899					20	0.160475	Yes (nonlipemic)	Lipemia affects precision
	LDL particle size	nm	puppy	0		22.4073	0.0270483	0.140463	0.0314739					20	0.160475	Yes (nonlipemic)
	LDL particle size	nm	adult	0		22.4286	0.0393383	0.222262	0.0498502					20	0.160475	Yes (nonlipemic)
	LDL lipids	mmol/l	lipemic	0		1.15041	0.070085	7.82731	0.090046					20	0.373951	Yes
	LDL lipids	mmol/l	puppy	0		3.79046	0.0763731	1.94289	0.0736443					20	0.373951	Yes
	LDL lipids	mmol/l	adult	0		2.86435	0.0484942	2.47252	0.0708218					20	0.373951	Yes
	LDL particles	mmol/l	lipemic	0		0.00044768	1.66778e-05	4.88723	2.18792e-05					20	0.000137044	Yes (nonlipemic)	Lipemia affects precision
	LDL particles	mmol/l	puppy	0		0.00137396	2.57135e-05	1.79291	2.46339e-05					20	0.000137044	Yes (nonlipemic)
	LDL particles	mmol/l	adult	0		0.00103391	1.77659e-05	2.5494	2.63584e-05					20	0.000137044	Yes (nonlipemic)
	VLDL particle size	nm	lipemic	0		47.2247	0.125049	0.606029	0.286195					20	1.06359	Yes
	VLDL particle size	nm	puppy	0		37.9951	0.236429	0.734665	0.279137					20	1.06359	Yes
	VLDL particle size	nm	adult	0		38.6035	0.384208	1.02599	0.396066					20	1.06359	Yes
	VLDL lipids	mmol/l	lipemic	0		4.08532	0.84648	18.3216	0.748495					20	0.133298	Yes (nonlipemic)	Lipemia affects precision
	VLDL lipids	mmol/l	puppy	0		0.54405	0.0319103	7.2219	0.0392908					20	0.133298	Yes (nonlipemic)
	VLDL lipids	mmol/l	adult	0		0.444551	0.0335239	7.69553	0.0342106					20	0.133298	Yes (nonlipemic)
	VLDL particles	mmol/l	lipemic	0		0.000129034	2.76172e-05	18.6086	2.40115e-05					20	5.29762e-06	Yes (nonlipemic)	Lipemia affects precision
	VLDL particles	mmol/l	puppy	0		4.11998e-05	1.53393e-06	5.08801	2.09625e-06					20	5.29762e-06	Yes (nonlipemic)
	VLDL particles	mmol/l	adult	0		3.50285e-05	1.86896e-06	5.42329	1.8997e-06					20	5.29762e-06	Yes (nonlipemic)
	S-HDL particles	mmol/l	lipemic	0		0.0173071	0.000521668	3.5814	0.000619838					20	0.001142	Yes
	S-HDL particles	mmol/l	puppy	0		0.0155625	0.000468048	3.38686	0.000527082					20	0.001142	Yes
	S-HDL particles	mmol/l	adult	0		0.0167421	0.000403613	3.80372	0.000636824					20	0.001142	Yes
	S-HDL lipids	mmol/l	lipemic	0		2.14271	0.0574282	3.14194	0.0673227					20	0.11328	Yes
	S-HDL lipids	mmol/l	puppy	0		1.69516	0.0485625	3.03027	0.051368					20	0.11328	Yes
	S-HDL lipids	mmol/l	adult	0		1.84833	0.0392515	3.3624	0.0621483					20	0.11328	Yes
	S-HDL cholesterol	mmol/l	lipemic	0		0.842574	0.0281402	3.64529	0.0307143					20	0.05706	Yes
	S-HDL cholesterol	mmol/l	puppy	0		0.77409	0.0213515	3.28159	0.0254024					20	0.05706	Yes
	S-HDL cholesterol	mmol/l	adult	0		0.822711	0.018558	3.63543	0.0299091					20	0.05706	Yes
	S-HDL esterified cholesterol	mmol/l	lipemic	0		0.66242	0.023462	3.79343	0.0251285					20	0.0461338	Yes
	S-HDL esterified cholesterol	mmol/l	puppy	0		0.607842	0.0160905	3.27415	0.0199017					20	0.0461338	Yes
	S-HDL esterified cholesterol	mmol/l	adult	0		0.64813	0.0145484	3.60933	0.0233931					20	0.0461338	Yes
	S-HDL free cholesterol	mmol/l	lipemic	0		0.180153	0.00506664	3.31961	0.00598039					20	0.0125328	Yes
	S-HDL free cholesterol	mmol/l	puppy	0		0.166248	0.00552958	3.44232	0.0057228					20	0.0125328	Yes
	S-HDL free cholesterol	mmol/l	adult	0		0.174581	0.00421427	3.81309	0.00665692					20	0.0125328	Yes
	S-HDL phospholipids	mmol/l	lipemic	0		1.22363	0.0227216	2.58506	0.0316315					20	0.057775	Yes
	S-HDL phospholipids	mmol/l	puppy	0		0.91857	0.0272094	2.88164	0.0264699					20	0.057775	Yes
	S-HDL phospholipids	mmol/l	adult	0		1.0219	0.0210761	3.11842	0.0318672					20	0.057775	Yes
	S-HDL triglycerides	mmol/l	lipemic	0		0.076511	0.0156098	19.304	0.0147697					20	0.0037069	Yes (nonlipemic)	Lipemia affects precision
	S-HDL triglycerides	mmol/l	puppy	15		0.00374204	0.000762199	19.6261	0.000734415					20	0.0037069	Yes (nonlipemic)
	S-HDL triglycerides	mmol/l	adult	4		0.00410504	0.00224368	49.4695	0.00203074					20	0.0037069	Yes (nonlipemic)
	L-HDL particles	mmol/l	lipemic	0		0.0311017	0.000964467	3.25611	0.00101271					20	0.00186762	Yes
	L-HDL particles	mmol/l	puppy	0		0.0292762	0.000688355	2.64513	0.000774394					20	0.00186762	Yes
	L-HDL particles	mmol/l	adult	0		0.0310234	0.000650294	3.11731	0.000967093					20	0.00186762	Yes
	L-HDL lipids	mmol/l	lipemic	0		8.33443	0.170809	2.48225	0.206881					20	0.411764	Yes
	L-HDL lipids	mmol/l	puppy	0		7.07454	0.190448	2.57536	0.182195					20	0.411764	Yes
	L-HDL lipids	mmol/l	adult	0		7.59115	0.14841	2.95425	0.224261					20	0.411764	Yes
	L-HDL cholesterol	mmol/l	lipemic	0		3.89282	0.123912	3.29989	0.128459					20	0.259281	Yes
	L-HDL cholesterol	mmol/l	puppy	0		3.86137	0.0987125	2.84781	0.109964					20	0.259281	Yes
	L-HDL cholesterol	mmol/l	adult	0		4.06034	0.0826027	3.25182	0.132035					20	0.259281	Yes
	L-HDL esterified cholesterol	mmol/l	lipemic	0		3.325	0.10807	3.36297	0.111819					20	0.214617	Yes
	L-HDL esterified cholesterol	mmol/l	puppy	0		3.27691	0.0844603	2.89331	0.0948112					20	0.214617	Yes
	L-HDL esterified cholesterol	mmol/l	adult	0		3.46452	0.0726122	3.29037	0.113996					20	0.214617	Yes
	L-HDL free cholesterol	mmol/l	lipemic	0		0.56782	0.0165549	3.05769	0.0173622					20	0.0429675	Yes
	L-HDL free cholesterol	mmol/l	puppy	0		0.584457	0.014552	2.63563	0.0154041					20	0.0429675	Yes
	L-HDL free cholesterol	mmol/l	adult	0		0.595822	0.0101815	3.07542	0.018324					20	0.0429675	Yes
	L-HDL phospholipids	mmol/l	lipemic	0		4.37798	0.0679031	2.13	0.0932511					20	0.181875	Yes
	L-HDL phospholipids	mmol/l	puppy	0		3.20147	0.0922319	2.36788	0.0758069					20	0.181875	Yes
	L-HDL phospholipids	mmol/l	adult	0		3.51463	0.069681	2.68692	0.0944352					20	0.181875	Yes
	L-HDL triglycerides	mmol/l	lipemic	0		0.0636277	0.0111335	16.6463	0.0105917					20	0.00317369	Yes (nonlipemic)	Lipemia affects precision
	L-HDL triglycerides	mmol/l	puppy	0		0.0117005	0.00298348	22.2122	0.00259893					20	0.00317369	Yes (nonlipemic)
	L-HDL triglycerides	mmol/l	adult	0		0.0161724	0.0021189	13.8611	0.00224167					20	0.00317369	Yes (nonlipemic)
	XL-HDL particles	mmol/l	lipemic	0		0.00168948	0.000209344	10.8758	0.000183745					20	0.000728541	Yes
	XL-HDL particles	mmol/l	puppy	0		0.00624398	0.00013843	2.67317	0.000166913					20	0.000728541	Yes
	XL-HDL particles	mmol/l	adult	0		0.00512331	0.000126557	4.19405	0.000214874					20	0.000728541	Yes
	XL-HDL lipids	mmol/l	lipemic	0		2.25032	0.150117	6.1256	0.137845					20	0.547255	Yes
	XL-HDL lipids	mmol/l	puppy	0		5.31374	0.12534	2.7163	0.144337					20	0.547255	Yes
	XL-HDL lipids	mmol/l	adult	0		4.52097	0.0874443	3.62347	0.163816					20	0.547255	Yes
	XL-HDL cholesterol	mmol/l	lipemic	0		1.04994	0.0947491	8.12409	0.0852984					20	0.31694	Yes
	XL-HDL cholesterol	mmol/l	puppy	0		2.94221	0.0711653	2.89489	0.0851738					20	0.31694	Yes
	XL-HDL cholesterol	mmol/l	adult	0		2.43455	0.050876	3.84168	0.0935276					20	0.31694	Yes
	XL-HDL esterified cholesterol	mmol/l	lipemic	0	1	0.814763	0.0610478	7.13513	0.0581344					20	0.241945	Yes
	XL-HDL esterified cholesterol	mmol/l	puppy	0		2.26504	0.057712	3.05571	0.0692133					20	0.241945	Yes
	XL-HDL esterified cholesterol	mmol/l	adult	0		1.88564	0.0420663	4.03721	0.0761273					20	0.241945	Yes
	XL-HDL free cholesterol	mmol/l	lipemic	0		0.232801	0.0242548	9.45443	0.02201					20	0.0701472	Yes
	XL-HDL free cholesterol	mmol/l	puppy	0		0.677165	0.0138084	2.40515	0.0162868					20	0.0701472	Yes
	XL-HDL free cholesterol	mmol/l	adult	0		0.548912	0.00918028	3.21748	0.0176611					20	0.0701472	Yes
	XL-HDL phospholipids	mmol/l	lipemic	0		1.14249	0.0486649	4.19316	0.0479066					20	0.237379	Yes
	XL-HDL phospholipids	mmol/l	puppy	0		2.36268	0.0544474	2.51088	0.0593239					20	0.237379	Yes
	XL-HDL phospholipids	mmol/l	adult	0		2.07597	0.0391147	3.43591	0.0713286					20	0.237379	Yes
	XL-HDL triglycerides	mmol/l	lipemic	0		0.0578782	0.00930499	15.7973	0.00914321					20	0.00276444	Yes (nonlipemic)	Lipemia affects precision
	XL-HDL triglycerides	mmol/l	puppy	0		0.00885869	0.00210144	20.4726	0.00181361					20	0.00276444	Yes (nonlipemic)
	XL-HDL triglycerides	mmol/l	adult	0	1	0.0104537	0.00190859	20.0999	0.00210119					20	0.00276444	Yes (nonlipemic)
	S-LDL particles	mmol/l	lipemic	0		0.000343091	1.722e-05	4.80305	1.64788e-05					20	0.000102426	Yes
	S-LDL particles	mmol/l	puppy	0		0.0009873	2.21543e-05	2.26492	2.23615e-05					20	0.000102426	Yes
	S-LDL particles	mmol/l	adult	0		0.0007386	1.4429e-05	3.345	2.47061e-05					20	0.000102426	Yes
	S-LDL lipids	mmol/l	lipemic	0		0.736693	0.0285121	4.93343	0.0363442					20	0.265806	Yes
	S-LDL lipids	mmol/l	puppy	0		2.56533	0.061127	2.40451	0.0616835					20	0.265806	Yes
	S-LDL lipids	mmol/l	adult	0		1.92647	0.0351364	3.1197	0.0600999					20	0.265806	Yes
	S-LDL cholesterol	mmol/l	lipemic	0		0.38334	0.0244354	7.37427	0.0282685					20	0.171653	Yes
	S-LDL cholesterol	mmol/l	puppy	0		1.6175	0.0426013	2.63728	0.042658					20	0.171653	Yes
	S-LDL cholesterol	mmol/l	adult	0		1.20166	0.0250684	3.41401	0.0410247					20	0.171653	Yes
	S-LDL esterified cholesterol	mmol/l	lipemic	0		0.331482	0.0152862	5.37532	0.0178182					20	0.123606	Yes
	S-LDL esterified cholesterol	mmol/l	puppy	0		1.13169	0.0301968	2.67331	0.0302537					20	0.123606	Yes
	S-LDL esterified cholesterol	mmol/l	adult	0		0.842713	0.0192666	3.61968	0.0305035					20	0.123606	Yes
	S-LDL free cholesterol	mmol/l	lipemic	0		0.0518579	0.0104676	23.6628	0.012271					20	0.0493634	Yes	Lipemia affects precision
	S-LDL free cholesterol	mmol/l	puppy	0		0.48581	0.0126211	2.58842	0.0125748					20	0.0493634	Yes
	S-LDL free cholesterol	mmol/l	adult	0		0.358946	0.00623611	3.0107	0.0108068					20	0.0493634	Yes
	S-LDL phospholipids	mmol/l	lipemic	0		0.257447	0.0209222	8.38513	0.0215873					20	0.09004	Yes
	S-LDL phospholipids	mmol/l	puppy	0		0.866711	0.0175826	2.03603	0.0176465					20	0.09004	Yes
	S-LDL phospholipids	mmol/l	adult	0		0.66129	0.0107635	2.80095	0.0185224					20	0.09004	Yes
	S-LDL triglycerides	mmol/l	lipemic	0		0.0959055	0.0219731	20.8974	0.0200418					20	0.00600362	Yes (nonlipemic)	Lipemia affects precision
	S-LDL triglycerides	mmol/l	puppy	0		0.0811145	0.00549682	6.16045	0.00499702					20	0.00600362	Yes (nonlipemic)
	S-LDL triglycerides	mmol/l	adult	0		0.0635185	0.00327704	5.49661	0.00349136					20	0.00600362	Yes (nonlipemic)
	L-LDL particles	mmol/l	lipemic	0		0.00010459	2.41424e-05	25.7347	2.69158e-05					20	3.48821e-05	Yes
	L-LDL particles	mmol/l	puppy	0		0.000386663	8.48031e-06	2.31228	8.94071e-06					20	3.48821e-05	Yes
	L-LDL particles	mmol/l	adult	0		0.000295305	1.00111e-05	3.47335	1.0257e-05					20	3.48821e-05	Yes
	L-LDL lipids	mmol/l	lipemic	0		0.413716	0.048811	16.7547	0.0693167					20	0.112506	Yes
	L-LDL lipids	mmol/l	puppy	0		1.22513	0.0266042	2.37024	0.0290385					20	0.112506	Yes
	L-LDL lipids	mmol/l	adult	0		0.937885	0.0298489	3.39661	0.0318563					20	0.112506	Yes
	L-LDL cholesterol	mmol/l	lipemic	0		0.121391	0.0445397	39.2257	0.0476165					20	0.0763162	Yes
	L-LDL cholesterol	mmol/l	puppy	0		0.668894	0.01424	2.31143	0.015461					20	0.0763162	Yes
	L-LDL cholesterol	mmol/l	adult	0		0.483722	0.0179214	4.05386	0.0196094					20	0.0763162	Yes
	L-LDL esterified cholesterol	mmol/l	lipemic	0		0.101988	0.0391234	38.1051	0.0388627					20	0.0582384	Yes
	L-LDL esterified cholesterol	mmol/l	puppy	0		0.465565	0.00989416	2.25122	0.0104809					20	0.0582384	Yes
	L-LDL esterified cholesterol	mmol/l	adult	0		0.327375	0.0122113	4.29207	0.0140512					20	0.0582384	Yes
	L-LDL free cholesterol	mmol/l	lipemic	0		0.0194031	0.00666139	53.6186	0.0104037					20	0.0188035	Yes
	L-LDL free cholesterol	mmol/l	puppy	0		0.203329	0.00466418	2.57237	0.00523037					20	0.0188035	Yes
	L-LDL free cholesterol	mmol/l	adult	0		0.156348	0.00591266	3.76035	0.00587921					20	0.0188035	Yes
	L-LDL phospholipids	mmol/l	lipemic	2		0.0757744	0.0321335	41.6365	0.0315498					20	0.0300765	Yes (nonlipemic)
	L-LDL phospholipids	mmol/l	puppy	0		0.33003	0.0117703	4.12684	0.0136198					20	0.0300765	Yes (nonlipemic)
	L-LDL phospholipids	mmol/l	adult	0		0.259736	0.0153232	5.66231	0.014707					20	0.0300765	Yes (nonlipemic)
	L-LDL triglycerides	mmol/l	lipemic	0		0.220833	0.0483173	18.9533	0.0418552					20	0.0172263	Yes (nonlipemic)	Lipemia affects precision
	L-LDL triglycerides	mmol/l	puppy	0		0.226207	0.0102687	4.38603	0.00992152					20	0.0172263	Yes (nonlipemic)
	L-LDL triglycerides	mmol/l	adult	0		0.194427	0.0108524	5.49289	0.0106796					20	0.0172263	Yes (nonlipemic)
	S-VLDL particles	mmol/l	lipemic	0		6.77965e-05	1.48489e-05	18.8035	1.27481e-05					20	3.58275e-06	Yes (nonlipemic)
	S-VLDL particles	mmol/l	puppy	0		3.56168e-05	1.46554e-06	5.60419	1.99603e-06					20	3.58275e-06	Yes (nonlipemic)
	S-VLDL particles	mmol/l	adult	0		2.93375e-05	1.92538e-06	6.49443	1.9053e-06					20	3.58275e-06	Yes (nonlipemic)
	S-VLDL lipids	mmol/l	lipemic	0		0.673113	0.156509	19.8668	0.133726					20	0.0401924	Yes (nonlipemic)
	S-VLDL lipids	mmol/l	puppy	0		0.303326	0.0109942	5.05617	0.0153367					20	0.0401924	Yes (nonlipemic)
	S-VLDL lipids	mmol/l	adult	0		0.237643	0.0146458	6.66726	0.0158442					20	0.0401924	Yes (nonlipemic)
	S-VLDL cholesterol	mmol/l	lipemic	0		0.064123	0.0124357	23.8018	0.0152625					20	0.0165697	Yes
	S-VLDL cholesterol	mmol/l	puppy	0		0.128999	0.00866242	8.00792	0.0103301					20	0.0165697	Yes
	S-VLDL cholesterol	mmol/l	adult	0		0.111384	0.00920456	9.2889	0.0103464					20	0.0165697	Yes
	S-VLDL esterified cholesterol	mmol/l	lipemic	8		0.0175172	0.0126481	63.8727	0.0111887					20	0.0108494	Yes (nonlipemic)	Many missing observations
	S-VLDL esterified cholesterol	mmol/l	puppy	0		0.0832977	0.00744153	10.2785	0.00856172					20	0.0108494	Yes (nonlipemic)
	S-VLDL esterified cholesterol	mmol/l	adult	0		0.0729386	0.00782514	12.038	0.00878033					20	0.0108494	Yes (nonlipemic)
	S-VLDL free cholesterol	mmol/l	lipemic	0		0.0515889	0.0181089	43.2835	0.0223295					20	0.00656862	Yes (nonlipemic)
	S-VLDL free cholesterol	mmol/l	puppy	0		0.0457011	0.00198511	5.21507	0.00238334					20	0.00656862	Yes (nonlipemic)
	S-VLDL free cholesterol	mmol/l	adult	0		0.0384458	0.00187643	5.20082	0.0019995					20	0.00656862	Yes (nonlipemic)
	S-VLDL phospholipids	mmol/l	lipemic	0		0.14084	0.0369542	23.2612	0.0327611					20	0.00950046	Yes (nonlipemic)	Lipemia affects precision
	S-VLDL phospholipids	mmol/l	puppy	0		0.059094	0.00410815	8.00431	0.00473007					20	0.00950046	Yes (nonlipemic)
	S-VLDL phospholipids	mmol/l	adult	0		0.0526737	0.00431084	8.70706	0.00458633					20	0.00950046	Yes (nonlipemic)
	S-VLDL triglycerides	mmol/l	lipemic	0		0.46815	0.114126	21.1522	0.0990241					20	0.0176439	Yes (nonlipemic)	Lipemia affects precision
	S-VLDL triglycerides	mmol/l	puppy	0		0.115233	0.00786801	7.58304	0.0087382					20	0.0176439	Yes (nonlipemic)
	S-VLDL triglycerides	mmol/l	adult	0		0.0735845	0.00897336	13.3768	0.00984326					20	0.0176439	Yes (nonlipemic)
	L-VLDL particles	mmol/l	lipemic	0		5.2704e-05	1.11316e-05	18.7954	9.90594e-06					20	1.94087e-06	Yes
	L-VLDL particles	mmol/l	puppy	0		5.56688e-06	4.56376e-07	9.58585	5.33632e-07					20	1.94087e-06	Yes
	L-VLDL particles	mmol/l	adult	0		5.6629e-06	5.01641e-07	9.87014	5.58936e-07					20	1.94087e-06	Yes
	L-VLDL lipids	mmol/l	lipemic	0		1.90538	0.402562	18.6408	0.355178					20	0.0737325	Yes (nonlipemic)	Lipemia affects precision
	L-VLDL lipids	mmol/l	puppy	0		0.217277	0.0190621	10.5215	0.0228609					20	0.0737325	Yes (nonlipemic)
	L-VLDL lipids	mmol/l	adult	0		0.190726	0.019425	10.0396	0.0191481					20	0.0737325	Yes (nonlipemic)
	L-VLDL cholesterol	mmol/l	lipemic	0		0.367234	0.0771177	18.6647	0.068543					20	0.0160568	Yes (nonlipemic)	Lipemia affects precision
	L-VLDL cholesterol	mmol/l	puppy	0		0.0477659	0.0028918	6.61511	0.00315977					20	0.0160568	Yes (nonlipemic)
	L-VLDL cholesterol	mmol/l	adult	0		0.053465	0.00213076	5.33412	0.00285189					20	0.0160568	Yes (nonlipemic)
	L-VLDL esterified cholesterol	mmol/l	lipemic	0		0.0814183	0.0144357	15.4826	0.0126057					20	0.00672841	Yes (nonlipemic)	Lipemia affects precision
	L-VLDL esterified cholesterol	mmol/l	puppy	0		0.0263482	0.00218679	8.44285	0.00222454					20	0.00672841	Yes (nonlipemic)
	L-VLDL esterified cholesterol	mmol/l	adult	0		0.0266891	0.00193706	7.53225	0.00201029					20	0.00672841	Yes (nonlipemic)
	L-VLDL free cholesterol	mmol/l	lipemic	0		0.285816	0.0627734	19.6194	0.0560755					20	0.00978573	Yes (nonlipemic)	Lipemia affects precision
	L-VLDL free cholesterol	mmol/l	puppy	0		0.0214177	0.00202925	11.3007	0.00242034					20	0.00978573	Yes (nonlipemic)
	L-VLDL free cholesterol	mmol/l	adult	0		0.0267758	0.00194469	8.34508	0.00223447					20	0.00978573	Yes (nonlipemic)
	L-VLDL phospholipids	mmol/l	lipemic	0		0.379882	0.0788998	19.0423	0.0723384					20	0.0130027	Yes (nonlipemic)	Lipemia affects precision
	L-VLDL phospholipids	mmol/l	puppy	2		0.00870149	0.00543406	60.8332	0.00529339					20	0.0130027	Yes (nonlipemic)
	L-VLDL phospholipids	mmol/l	adult	0		0.029671	0.00765212	27.9394	0.00828991					20	0.0130027	Yes (nonlipemic)
	L-VLDL triglycerides	mmol/l	lipemic	0		1.15826	0.247809	18.6392	0.21589					20	0.0518608	Yes (nonlipemic)	Lipemia affects precision
	L-VLDL triglycerides	mmol/l	puppy	0		0.161031	0.0213613	14.6145	0.0235339					20	0.0518608	Yes (nonlipemic)
	L-VLDL triglycerides	mmol/l	adult	0		0.10759	0.0227178	20.0474	0.0215689					20	0.0518608	Yes (nonlipemic)
	XL-VLDL particles	mmol/l	lipemic	0		8.53339e-06	1.68064e-06	18.0386	1.5393e-06					20	1.75368e-07	Yes
	XL-VLDL particles	mmol/l	puppy	3		1.69028e-08	1.96316e-08	116.329	1.96628e-08					20	1.75368e-07	Yes
	XL-VLDL particles	mmol/l	adult	1		2.79209e-08	3.41984e-08	113.407	3.16644e-08					20	1.75368e-07	Yes
	XL-VLDL lipids	mmol/l	lipemic	0		1.50683	0.288604	17.455	0.263018					20	0.0328128	Yes (nonlipemic)	Lipemia affects precision
	XL-VLDL lipids	mmol/l	puppy	1		0.024412	0.0110909	39.6815	0.00968706					20	0.0328128	Yes (nonlipemic)
	XL-VLDL lipids	mmol/l	adult	0		0.0161825	0.00709379	51.2271	0.00828985					20	0.0328128	Yes (nonlipemic)
	XL-VLDL cholesterol	mmol/l	lipemic	0		0.328672	0.0579779	16.2312	0.0533476					20	0.00748137	Yes (nonlipemic)
	XL-VLDL cholesterol	mmol/l	puppy	1		0.000652709	0.000229136	37.8821	0.00024726					20	0.00748137	Yes (nonlipemic)
	XL-VLDL cholesterol	mmol/l	adult	0		0.00654262	0.00143253	24.8567	0.00162628					20	0.00748137	Yes (nonlipemic)
	XL-VLDL esterified cholesterol	mmol/l	lipemic	0		0.105875	0.0197875	17.0104	0.0180098					20	0.00336303	Yes (nonlipemic)	Lipemia affects precision
	XL-VLDL esterified cholesterol	mmol/l	puppy	20										20			Too many missing observations
	XL-VLDL esterified cholesterol	mmol/l	adult	0		0.0033962	0.000522051	18.2383	0.00061941					20	0.00336303	Yes (nonlipemic)
	XL-VLDL free cholesterol	mmol/l	lipemic	0		0.222797	0.0381963	15.8701	0.0353581					20	0.0055231	Yes (nonlipemic)	Lipemia affects precision
	XL-VLDL free cholesterol	mmol/l	puppy	20										20			Too many missing observations
	XL-VLDL free cholesterol	mmol/l	adult	1		0.00324707	0.000946617	30.7393	0.000998129					20	0.0055231	Yes (nonlipemic)
	XL-VLDL phospholipids	mmol/l	lipemic	0		0.312479	0.0559287	17.2245	0.0538229					20	0.00665726	Not evaluatable	Lipemia affects precision
	XL-VLDL phospholipids	mmol/l	puppy	19		0.00147277	1.89825e-05	0.911393	1.34227e-05					20		Not evaluatable	Too many missing observations
	XL-VLDL phospholipids	mmol/l	adult	14		0.00349247	0.00134729	38.9867	0.0013616					20		Not evaluatable	Too many missing observations
	XL-VLDL triglycerides	mmol/l	lipemic	0		0.865682	0.175505	18.1717	0.157309					20	0.0214646	Yes (nonlipemic)	Lipemia affects precision
	XL-VLDL triglycerides	mmol/l	puppy	1		0.0228611	0.0104846	40.4647	0.00925067					20	0.0214646	Yes (nonlipemic)
	XL-VLDL triglycerides	mmol/l	adult	7		0.0101209	0.00479928	52.6418	0.0053278					20	0.0214646	Yes (nonlipemic)	Too many missing observations
