## Supplementary Table 5 for "Characteristics of a novel NMR-based metabolomics platform for dogs"

### Sheet: Plasma separation
	Characteristics of a novel NMR-based metabolomics platform for dogs.
	Nature methods
	Claudia Ottka1, Katariina Vapalahti1,2,3, Jenni Puurunen2,3, Laura Vahtera2,3, Hannes Lohi1,2,3.
	1 PetBIOMICS Ltd, Helsinki, Finland
	2 Department of Veterinary Biosciences and Department of Medical and Clinical Genetics, University of Helsinki, Helsinki, Finland
	3 Folkhälsan Research Center, Helsinki, Finland
	Corresponding authors: Claudia Ottka, claudia.ottka@petbiomics.com, Hannes Lohi, hannes.lohi@helsinki.fi
	Delayed plasma separation study
				Total n=34				Two-sided Wilcoxon test
	Analyte	Unit	Group	Outliers n	Missing n	MeanT01	MeanTx2	P-value3	MPD (%)4	ACL (%)5	Comments	Key
	Glucose	mmol/l	24 hours	1		4.79097	3.61079	1.33042e-09	-24.6335	10.3472		1 Mean of metabolite values from plasma separated according to sample tube manufacturer's recommendations
			48 hours	1	1	4.79097	2.15215	3.39141e-12	-55.0791	10.3472		2 Mean of metabolite values from plasma separated at time point Tx
												3 p-value calculated with the two-sided Wilcoxon exact test
	Lactate	mmol/l	24 hours	3		1.03856	2.74308	6.98164e-11	164.123	8.75465		4 Mean percentage deviation counted as [(MeanTx− MeanT0)/MeanT0]
			48 hours	2		1.03856	5.3779	2.02982e-11	417.822	8.75465		5 Acceptable Change Limit ACL=2.77 CVa, calculated as the mean CV% of the two nonlipemic dogs from the precision study
	Creatinine	mmol/l	24 hours	2		0.0589718	0.0564119	0.267069	-4.34087	19.075		a black numbers: p ≥0,05, red numbers: p<0,05
			48 hours		1	0.0589718	0.0640143	0.091643	8.55081	19.075		b black numbers: MPD < ACL, red numbers: MPD > ACL or MPD = ACL
	Albumin	g/l	24 hours	2		29.7156	30.1223	0.256157	1.3687	5.92612		Glycine and pyruvate were not quantified since they are not quantifiable from EDTA-plasma.
			48 hours	3		29.7156	30.5889	0.0307283	2.93905	5.92612
	Citrate	mmol/l	24 hours	3		0.0984682	0.0986026	0.905901	0.136435	17.2123
			48 hours	2		0.0984682	0.128697	2.5709e-06	30.6993	17.2123
	Alanine	mmol/l	24 hours	1		0.335159	0.34077	0.678973	1.67409	10.8631
			48 hours			0.335159	0.420345	3.76797e-05	25.4165	10.8631
	Glutamine	mmol/l	24 hours	1		0.611344	0.617973	0.81166	1.08427		ACL not available
			48 hours	1		0.611344	0.785219	2.1478e-08	28.4415		ACL not available
	Histidine	mmol/l	24 hours	3		0.0620244	0.0697994	0.000890713	12.5353	25.377
			48 hours	4	1	0.0620244	0.0782139	6.19423e-07	26.1018	25.377
	Isoleucine	mmol/l	24 hours	3		0.0499629	0.0515842	0.216974	3.24491	18.674
			48 hours			0.0499629	0.0617945	0.000162167	23.6808	18.674
	Leucine	mmol/l	24 hours	1		0.102309	0.10621	0.340499	3.81314	9.94721
			48 hours	2		0.102309	0.117046	0.00837252	14.4042	9.94721
	Valine	mmol/l	24 hours	3		0.157774	0.159235	0.683884	0.92624	9.82352
			48 hours	1		0.157774	0.190236	0.0026676	20.5747	9.82352
	Phenylalanine	mmol/l	24 hours			0.0358091	0.0399374	0.0299278	11.5286	23.9161
			48 hours	2		0.0358091	0.0493184	1.84254e-08	37.7258	23.9161
	Tyrosine	mmol/l	24 hours	1		0.0544835	0.0570082	0.306729	4.63379	24.011
			48 hours	2	1	0.0544835	0.0685869	2.05483e-06	25.8856	24.011
	Acetate	mmol/l	24 hours	2		0.0394038	0.0430266	0.0239353	9.19388	27.3624
			48 hours	2		0.0394038	0.0335195	0.000319547	-14.9333	27.3624
	VLDL particle size	nm	24 hours	3		38.4206	38.4426	0.828429	0.0572524	2.4385
			48 hours	2		38.4206	39.2777	0.0394681	2.23074	2.4385
	LDL particle size	nm	24 hours	2		22.7971	22.7203	0.572297	-0.336605	0.502374
			48 hours	2		22.7971	22.5261	0.0043907	-1.18839	0.502374
	HDL particle size	nm	24 hours			10.6185	10.6057	0.708019	-0.121204	0.286111
			48 hours	1		10.6185	10.5711	0.0633786	-0.446768	0.286111
	VLDL cholesterol	mmol/l	24 hours	1		0.0737059	0.0743812	0.648766	0.916301	19.5316
			48 hours	1		0.0737059	0.0925009	0.129824	25.5	19.5316
	LDL cholesterol	mmol/l	24 hours	3		0.821406	0.835426	0.828433	1.70682	6.87778
			48 hours	2		0.821406	0.879423	0.763023	7.06318	6.87778
	HDL cholesterol	mmol/l	24 hours	3		5.34726	5.41103	0.717957	1.19253	8.72535
			48 hours	2		5.34726	6.18231	0.00337072	15.6163	8.72535
	Esterified cholesterol	mmol/l	24 hours	3		4.65618	4.72848	0.71796	1.55294	8.25974
			48 hours	1		4.65618	5.72244	0.00207788	22.9	8.25974
	Free cholesterol	mmol/l	24 hours	3		1.58612	1.59345	0.0802016	0.462385	7.10826
			48 hours	1		1.58612	1.31034	0.0802016	-17.3872	7.10826
	VLDL triglycerides	mmol/l	24 hours	2	6	0.162913	0.137839	0.420386	-15.3913	42.4985
			48 hours		4	0.162913	0.244448	0.00153339	50.0481	42.4985
	LDL triglycerides	mmol/l	24 hours	2		0.208589	0.210117	0.913154	0.732645	13.4891
			48 hours	1		0.208589	0.214554	0.54718	2.85957	13.4891
	HDL triglycerides	mmol/l	24 hours	2		0.0469094	0.0508516	0.456775	8.40387	54.5449
			48 hours	2		0.0469094	0.0526366	0.201736	12.209	54.5449
	Cholesterol	mmol/l	24 hours	3		6.24232	6.32168	0.802934	1.27122	7.99178
			48 hours	2		6.24232	7.19774	0.0195356	15.3055	7.99178
	Triglycerides	mmol/l	24 hours	1		0.399288	0.408549	0.806802	2.31932	23.9391
			48 hours	1		0.399288	0.514914	0.000134102	28.958	23.9391
	S-HDL particles	mmol/l	24 hours	3	1	0.0133895	0.0137165	0.572594	2.4415	9.95896
			48 hours	2	1	0.0133895	0.0162581	3.67722e-05	21.4239	9.95896
	S-HDL cholesterol	mmol/l	24 hours	3	1	0.62643	0.639671	0.563501	2.11367	9.58007
			48 hours	2	1	0.62643	0.753404	6.10674e-05	20.2693	9.58007
	S-HDL esterified cholesterol	mmol/l	24 hours	3	1	0.502506	0.514513	0.568036	2.38939	9.53362
			48 hours	2	1	0.502506	0.605041	8.49747e-05	20.4047	9.53362
	S-HDL free cholesterol	mmol/l	24 hours	2	1	0.123932	0.12507	0.885229	0.91864	10.0488
			48 hours	2	1	0.123932	0.14837	0.000145407	19.7194	10.0488
	S-HDL lipids	mmol/l	24 hours	3	1	1.50506	1.52023	0.824576	1.00761	8.85385
			48 hours	2	1	1.50506	1.72587	0.000448061	14.6712	8.85385
	S-HDL phospholipids	mmol/l	24 hours	3	1	0.86077	0.859887	1	-0.102536	8.31008
			48 hours	2	1	0.86077	0.950994	0.0052969	10.4818	8.31008
	S-HDL triglycerides	mmol/l	24 hours	2	1	0.0179531	0.0197595	0.427274	10.0623	95.6974
			48 hours	2	1	0.0179531	0.0207001	0.219872	15.3013	95.6974
	S-LDL particles	mmol/l	24 hours	2		0.000405673	0.000425771	0.787589	4.95426	7.76973
			48 hours	2		0.000405673	0.000473969	0.235303	16.8351	7.76973
	S-LDL cholesterol	mmol/l	24 hours	2		0.57435	0.611556	0.695556	6.47794	8.38103
			48 hours	3		0.57435	0.661909	0.284428	15.2449	8.38103
	S-LDL esterified cholesterol	mmol/l	24 hours	2		0.39795	0.423057	0.748391	6.309	8.7158
			48 hours	3		0.39795	0.454321	0.321383	14.1653	8.7158
	S-LDL free cholesterol	mmol/l	24 hours	3		0.176386	0.181745	0.727798	3.03837	7.75479
			48 hours	3		0.176386	0.207589	0.239791	17.6902	7.75479
	S-LDL lipids	mmol/l	24 hours	2		0.984879	1.04118	0.743534	5.71692	7.65102
			48 hours	3		0.984879	1.12424	0.30253	14.1505	7.65102
	S-LDL phospholipids	mmol/l	24 hours	2		0.367437	0.383794	0.75326	4.45161	6.69921
			48 hours	3		0.367437	0.413367	0.340986	12.5001	6.69921
	S-LDL triglycerides	mmol/l	24 hours	1		0.0431482	0.0455575	0.551366	5.5836	16.145
			48 hours	1		0.0431482	0.0489889	0.049681	13.5362	16.145
	S-VLDL particles	mmol/l	24 hours	2	6	2.2006e-05	2.19148e-05	0.831884	-0.414307	16.7566
			48 hours	1	4	2.2006e-05	2.25863e-05	0.77785	2.63712	16.7566
	S-VLDL cholesterol	mmol/l	24 hours	3	6	0.0495193	0.0492804	0.962766	-0.482592	23.9561
			48 hours	1	5	0.0495193	0.055531	0.549406	12.14	23.9561
	S-VLDL esterified cholesterol	mmol/l	24 hours	3	6	0.0240699	0.0230147	0.773446	-4.38399	30.9083
			48 hours	2	6	0.0240699	0.0256091	0.864994	6.39467	30.9083
	S-VLDL free cholesterol	mmol/l	24 hours	1	6	0.025451	0.026503	0.261169	4.13343	14.426
			48 hours	2	5	0.025451	0.031308	0.00120079	23.0129	14.426
	S-VLDL lipids	mmol/l	24 hours	2	6	0.156168	0.152916	0.921493	-2.08267	16.2369
			48 hours	2	4	0.156168	0.183886	0.0204966	17.7485	16.2369
	S-VLDL phospholipids	mmol/l	24 hours	2	6	0.0392647	0.0406645	0.31697	3.56508	23.1452
			48 hours	1	4	0.0392647	0.0384228	0.799034	-2.14406	23.1452
	S-VLDL triglycerides	mmol/l	24 hours	2	6	0.0673834	0.0702221	0.903455	4.21271	29.0294
			48 hours	2	4	0.0673834	0.094984	0.000123834	40.9605	29.0294
	L-HDL particles	mmol/l	24 hours	3		0.0265418	0.0269187	0.581198	1.4202	7.98098
			48 hours	2		0.0265418	0.0305526	9.35095e-05	15.1113	7.98098
	L-HDL cholesterol	mmol/l	24 hours	3		3.19715	3.23219	0.742641	1.09618	8.44799
			48 hours	2		3.19715	3.64508	0.000115464	14.0104	8.44799
	L-HDL esterified cholesterol	mmol/l	24 hours	3		2.74047	2.77723	0.599328	1.3412	8.5644
			48 hours	2		2.74047	3.13605	8.40653e-05	14.4346	8.5644
	L-HDL free cholesterol	mmol/l	24 hours	3		0.456662	0.455029	0.900703	-0.357536	7.90979
			48 hours	2		0.456662	0.508977	0.0167175	11.456	7.90979
	L-HDL lipids	mmol/l	24 hours	3		6.36582	6.38323	1	0.27337	7.65851
			48 hours	2		6.36582	6.98548	0.00159766	9.73407	7.65851
	L-HDL phospholipids	mmol/l	24 hours	3		3.15056	3.13203	0.645731	-0.588041	7.00089
			48 hours	1		3.15056	3.3121	0.0441267	5.12746	7.00089
	L-HDL triglycerides	mmol/l	24 hours			0.0180059	0.0189475	0.519605	5.2294	49.9615
			48 hours	2		0.0180059	0.0202556	0.101867	12.4941	49.9615
	L-LDL particles	mmol/l	24 hours	2		0.000197368	0.000196557	0.763021	-0.410674	8.0131
			48 hours	1		0.000197368	0.000177943	0.0791216	-9.84189	8.0131
	L-LDL cholesterol	mmol/l	24 hours	2		0.24707	0.239217	0.653383	-3.17862	8.81592
			48 hours	1	1	0.24707	0.220964	0.261583	-10.5663	8.81592
	L-LDL esterified cholesterol	mmol/l	24 hours	2		0.152364	0.146763	0.695553	-3.67593	9.06246
			48 hours	1	5	0.152364	0.164063	0.926743	7.6784	9.06246
	L-LDL free cholesterol	mmol/l	24 hours	2		0.0947065	0.0924519	0.724212	-2.38061	8.77081
			48 hours	2	1	0.0947065	0.0937982	0.541376	-0.959046	8.77081
	L-LDL lipids	mmol/l	24 hours	2		0.592053	0.593857	0.802439	0.304664	7.98709
			48 hours	2		0.592053	0.544892	0.150714	-7.96559	7.98709
	L-LDL phospholipids	mmol/l	24 hours	1		0.179544	0.174179	0.407824	-2.988	13.558
			48 hours	2		0.179544	0.161418	0.0460297	-10.0958	13.558
	L-LDL triglycerides	mmol/l	24 hours	2		0.165444	0.164832	0.73385	-0.369901	13.6823
			48 hours	2		0.165444	0.166805	0.882697	0.822541	13.6823
	L-VLDL particles	mmol/l	24 hours		12	4.93767e-06	5.18198e-06	0.627987	4.94787	26.9466
			48 hours		10	4.93767e-06	5.54814e-06	0.363987	12.3637	26.9466
	L-VLDL cholesterol	mmol/l	24 hours	2	12	0.0253381	0.025871	0.652138	2.10342	16.5497
			48 hours		10	0.0253381	0.0339727	0.0480265	34.0777	16.5497
	L-VLDL esterified cholesterol	mmol/l	24 hours	1	18	0.0107168	0.0107396	0.924573	0.212681	22.1255
			48 hours	1	16	0.0107168	0.0128282	0.272709	19.7024	22.1255
	L-VLDL free cholesterol	mmol/l	24 hours	2	13	0.0171202	0.0181503	0.609435	6.01666	27.2094
			48 hours		11	0.0171202	0.0220485	0.0688698	28.7865	27.2094
	L-VLDL lipids	mmol/l	24 hours	2	12	0.145405	0.12089	0.749837	-16.86	28.4772
			48 hours		10	0.145405	0.176887	0.116211	21.6507	28.4772
	L-VLDL phospholipids	mmol/l	24 hours		13	0.0242399	0.0246727	0.856452	1.78536	122.95
			48 hours	1	11	0.0242399	0.0213192	0.52226	-12.0492	122.95
	L-VLDL triglycerides	mmol/l	24 hours	1	12	0.0968468	0.0831169	0.594691	-14.177	48.0067
			48 hours		10	0.0968468	0.125737	0.0571162	29.8313	48.0067
	XL-HDL particles	mmol/l	24 hours	3	3	0.00454142	0.00449077	0.890989	-1.11535	9.51111
			48 hours	2	3	0.00454142	0.00508943	0.239807	12.0669	9.51111
	XL-HDL cholesterol	mmol/l	24 hours	2	3	1.57624	1.59182	0.96631	0.988965	9.33015
			48 hours	2	3	1.57624	1.78388	0.234355	13.1735	9.33015
	XL-HDL esterified cholesterol	mmol/l	24 hours	3	3	1.22239	1.21232	0.913834	-0.824095	9.8237
			48 hours	2	3	1.22239	1.39357	0.221091	14.004	9.8237
	XL-HDL free cholesterol	mmol/l	24 hours	2	3	0.353865	0.353585	0.865838	-0.0788575	7.78735
			48 hours	2	3	0.353865	0.390282	0.382653	10.2913	7.78735
	XL-HDL lipids	mmol/l	24 hours	2	3	3.20574	3.21053	0.932681	0.149399	8.78058
			48 hours	2	3	3.20574	3.5538	0.312255	10.8572	8.78058
	XL-HDL phospholipids	mmol/l	24 hours	2	3	1.61687	1.60594	0.772871	-0.676073	8.23631
			48 hours	2	3	1.61687	1.7576	0.405536	8.70357	8.23631
	XL-HDL triglycerides	mmol/l	24 hours	1	3	0.0125133	0.012297	0.917874	-1.72879	53.4865
			48 hours	2	3	0.0125133	0.0119192	0.928793	-4.74735	53.4865
	XL-VLDL particles	mmol/l	24 hours		26	4.40364e-07	3.38096e-07	0.373378	-23.2234	300.16
			48 hours	1	24	4.40364e-07	2.53051e-07	0.161682	-42.5359	300.16
	XL-VLDL cholesterol	mmol/l	24 hours		25	0.0109485	0.0112678	0.665006	2.91704	86.8933
			48 hours		24	0.0109485	0.0103959	0.670231	-5.04746	86.8933
	XL-VLDL esterified cholesterol	mmol/l	24 hours		25	0.00420183	0.00412471	1	-1.83521	50.5201
			48 hours		24	0.00420183	0.00483448	0.294136	15.0568	50.5201
	XL-VLDL free cholesterol	mmol/l	24 hours		25	0.00674714	0.00857001	0.198516	27.0169	85.148
			48 hours		24	0.00674714	0.00858629	0.14268	27.2582	85.148
	XL-VLDL lipids	mmol/l	24 hours	1	25	0.0557547	0.0419152	0.55876	-24.8222	119.103
			48 hours	1	22	0.0557547	0.0311471	0.119494	-44.1355	119.103
	XL-VLDL phospholipids	mmol/l	24 hours		27	0.0125522	0.00826803	0.374947	-34.1311	0	ACL not available
			48 hours		27	0.0125522	0.00806366	0.560733	-35.7593	0	ACL not available
	XL-VLDL triglycerides	mmol/l	24 hours	1	25	0.0364449	0.0258783	0.406048	-28.9935	121.332
			48 hours		22	0.0364449	0.0264043	0.411448	-27.5501	121.332
	Glycoprotein acetyls	mmol/l	24 hours	3		0.674459	0.670729	0.650445	-0.553005	10.3342
			48 hours	2		0.674459	0.7039	0.0584247	4.36522	10.3342
