## Supplementary Table 8 for "Characteristics of a novel NMR-based metabolomics platform for dogs"

### Sheet: Comparison plots
	Characteristics of a novel NMR-based metabolomics platform for dogs.
	Nature methods
	Claudia Ottka1, Katariina Vapalahti1,2,3, Jenni Puurunen2,3, Laura Vahtera2,3, Hannes Lohi1,2,3.
	1 PetBIOMICS Ltd, Helsinki, Finland
	2 Department of Veterinary Biosciences and Department of Medical and Clinical Genetics, University of Helsinki, Helsinki, Finland
	3 Folkhälsan Research Center, Helsinki, Finland
	Corresponding authors: Claudia Ottka, claudia.ottka@petbiomics.com, Hannes Lohi, hannes.lohi@helsinki.fi
	Method comparison study, comparison plots
		NMR against conventional method											Logarithm transformations: NMR against conventional method											Deming transformation: NMR against transformed conventional method data
	Glucose
	Lactate
	Creatinine
	Albumin
	Cholesterol
	Triglyseride

### Sheet: Basic data and TE
	Characteristics of a novel NMR-based metabolomics platform for dogs.
	Nature methods
	Claudia Ottka1, Katariina Vapalahti1,2,3, Jenni Puurunen2,3, Laura Vahtera2,3, Hannes Lohi1,2,3.
	1 PetBIOMICS Ltd, Helsinki, Finland
	2 Department of Veterinary Biosciences and Department of Medical and Clinical Genetics, University of Helsinki, Helsinki, Finland
	3 Folkhälsan Research Center, Helsinki, Finland
	Corresponding authors: Claudia Ottka, claudia.ottka@petbiomics.com, Hannes Lohi, hannes.lohi@helsinki.fi
	Method comparison study: Basic data and Total Allowable Error
	Whole data
	All samples
	Metabolite	Method	Unit	N	Mean	Std	Minimum	Maximum	Range	Normality P	CVa (%) 1	bias (%)2	TEobs (%)3	TEmax4,a	Key
	Glucose	conventional	mmol/l	999	5.8531	2.6776	0.4	28.2	27.8	0					1 Mean CV% of the two nonlipemic dogs from the precision study
	Lactate	conventional	mmol/l	999	2.3246	1.0727	0.66	10.84	10.18	0					2 Mean observed bias between the NMR method and conventional method, calculated as: Bias% = (MeanNMR – Meanconventional)/Meanconventionalx 100
	Creatinine	conventional	umol/l	999	76.8378	45.4521	17	658	641	0					3 Observed total error, calculated as TEobs=2CVa+Bias%,
	Albumin	conventional	g/l	563	29.5865	2.759	14.8	37.3	22.5	0					4 Maximum allowable error based on ASVCP clinical decision limits
	Cholesterol	conventional	mmol/l	999	6.3356	2.6732	1.9	31.4	29.5	0
	Triglycerides	conventional	mmol/l	999	1.079	1.1107	0.01	11.28	11.27	0					a red numbers: TEobs>TEmax , methods cannot be used interchangeably
	Glucose	NMR	mmol/l	975	5.6321	2.6627	0.2922	28.03	27.738	0	3.73546	3.77578	11.2467	20
	Lactate	NMR	mmol/l	981	2.432	1.1623	0.6313	9.825	9.194	0	3.16052	4.62015	10.9412	40
	Creatinine	NMR	umol/l	932	64.7729	40.7467	13.0344	646.254	633.22	0	6.88628	15.7018	29.4743	20
	Albumin	NMR	g/l	557	28.6678	2.3482	16.7076	36.225	19.518	0	2.1	3.10513	7.30513	15
	Cholesterol	NMR	mmol/l	978	7.815	3.0597	2.7691	30.84	28.071	0	2.9	23.3506	29.1506	20
	Triglycerides	NMR	mmol/l	956	0.763	0.8572	0.1089	8.315	8.206	0	8.6	29.2864	46.4864	25
		NMR									0	0		0
	Number of	NMR		Number of	Sum of the	Sum	Mean	Standard Deviation	Variance	Skewness	#VALUE!	#VALUE!		0	10th Percentile		25th Percentile	50th Percentile	75th Percentile	90th Percentile	95th Percentile	99th Percentile	Range	Interquartile	Mode	Centered Signed	P-Value of Signed	Student's t	P-Value of t Statistic	Sign Statistic	P-Value of Sign	Test Statistic	P-Value of Test	Uncorrected Sum	Corrected Sum of	Coefficient	Standard Error	Gini's Mean	Median Absolute	Sn	Qn	Interquartile	Gini's Standard	MAD Standard	Sn Standard	Qn Standard	Geometric Mean
	Nonmissing	NMR		Missing Observations	Weights						0	0		0			(Lower Quartile)	(Median)	(Upper Quartile)					range		Rank	Rank Test	Statistic			Statistic	for Normality	for Normality	of Squares	Squares	of Variation	of the Mean	Difference	Difference About			Range Standard	Deviation	Deviation	Deviation	Deviation
	Observations	NMR									0	0		0																									the Median			Deviation
	999	NMR		999	999	5847.2	5.8531	2.6776	7.17	5.64982	3618.26	40		0	4.5		5	5.5	6	6.6	7.3	23.5	27.8	1	5.5	249750	2.6394e-303	69.091	0	499.5	3.7331e-301	0.41907	0	41379	7155.05	45.747	0.08471	1.6628	0.5	0.7156	0.8888	0.7413	1.4736	0.7413	0.7162	0.8875	5.5649
	999	NMR		999	999	2322.32	2.3246	1.0727	1.15	1.75783	596.84	66		0	1.25		1.61	2.09	2.77	3.72	4.4	6.25	10.18	1.16	1.62	249750	5.094e-303	68.497	0	499.5	3.7331e-301	0.88036	0	6546.89	1148.32	46.143	0.03394	1.1114	0.56	0.8229	0.8443	0.8599	0.985	0.8303	0.8236	0.8431	2.1215
	999	NMR		999	999	76761	76.8378	45.4521	2065.9	7.41468	7696.07	1700		0	47		58	72	85	102	115	278	641	27	82	249750	4.6853e-303	53.432	5.238e-295	499.5	3.7331e-301	0.486	0	7959913	2.06176e+06	59.153	1.43804	31.7849	14	20.2742	19.9971	20.0151	28.1687	20.7564	20.2925	19.9691	70.9054
	563	NMR		563	563	16657.2	29.5865	2.759	7.61	-1.21692	430.29	1480		0	26.8		28.3	29.7	31.4	32.5	33.4	35.1	22.5	3.1	29.7	79383	1.1584e-171	254.445	0	281.5	6.6243e-170	0.93008	1.4988e-15	497106	4278.02	9.325	0.11628	2.8999	1.5	2.2659	2.4441	2.298	2.5699	2.2239	2.2696	2.438	29.443
	999	NMR		999	999	29526.9	29.5565	2.6769	7.17	-0.9088	367.89	1480		0	26.4		28.2	29.7	31.3	32.5	33.3	35.2	26.7	3.1	29.7	249750	4.7674e-303	348.982	0	499.5	3.7331e-301	0.95079	0	879862	7151.48	9.057	0.08469	2.8557	1.5	2.2659	2.4441	2.298	2.5308	2.2239	2.268	2.4407	29.4246
	999	NMR		999	999	6329.3	6.3356	2.6732	7.15	2.88937	1759.27	190		0	3.8		4.7	5.8	7.4	9.1	10.6	15.9	29.5	2.7	5.1	249750	4.572e-303	74.911	0	499.5	3.7331e-301	0.8084	0	47231.8	7131.65	42.193	0.08458	2.5921	1.3	1.9082	1.9997	2.0015	2.2972	1.9274	1.9099	1.9969	5.9155
	999	NMR		999	999	1077.9	1.079	1.1107	1.23	4.14697	2404.68	1		0	0.4		0.52	0.73	1.18	2.07	2.99	6.37	11.27	0.66	0.45	249750	4.9497e-303	30.704	2.6754e-146	499.5	3.7331e-301	0.58856	0	2394.22	1231.18	102.94	0.03514	0.8808	0.27	0.3936	0.3999	0.4893	0.7805	0.4003	0.3939	0.3994	0.821
	975	NMR		1023	975	5491.31	5.6321	2.6627	7.09	5.64404	3644.16	29.22		0	4.2037		4.7471	5.2328	5.8135	6.409	7.181	22.243	27.738	1.0664	.	237900	8.7312e-296	66.046	0	487.5	6.263e-294	0.42962	0	37833.4	6905.78	47.278	0.08528	1.6839	0.5163	0.7963	0.8419	0.7906	1.4923	0.7655	0.797	0.8407	5.3354
	981	NMR		1017	981	2385.79	2.432	1.1623	1.35	1.66331	428.25	63.13		0	1.2833		1.6481	2.1648	2.9435	3.947	4.647	6.433	9.194	1.2954	.	240836	1.3601e-297	65.538	0	490.5	9.786e-296	0.87841	0	7126.08	1323.83	47.79	0.03711	1.204	0.6084	0.8957	0.8991	0.9603	1.067	0.9021	0.8966	0.8978	2.2056
	932	NMR		1064	932	60368.3	64.7729	40.7467	1660.29	7.65129	8230.19	1303.44		0	38.6661		48.0072	59.6139	71.3645	85.923	97.177	230.698	633.22	23.3574	.	217389	7.8553e-283	48.53	3.2932e-257	466	5.509e-281	0.47416	0	5.45596e+06	1.54573e+06	62.907	1.3347	28.0014	11.6518	17.6909	18.1692	17.3149	24.8156	17.275	17.6909	18.0954	59.3495
	557	NMR		569	557	15968	28.6678	2.3482	5.51	-0.75988	308.77	1670.76		0	26.0568		27.4346	28.7313	30.0374	31.392	32.335	33.558	19.518	2.6028	.	77701.5	7.821e-170	288.125	0	278.5	4.2396e-168	0.95776	1.5076e-11	460833	3065.89	8.191	0.0995	2.5127	1.3048	2.0465	2.0602	1.9295	2.2268	1.9344	2.0498	2.0551	28.5656
	980	NMR		1018	980	28333.3	28.9116	2.3009	5.29	-0.55182	223.9	1670.76		0	26.2091		27.6281	28.9785	30.3125	31.6	32.597	34.131	19.518	2.6844	.	240345	2.7215e-297	393.352	0	490	1.9572e-295	0.97504	6.2539e-12	824344	5183.09	7.959	0.0735	2.5038	1.3394	2.0565	2.1124	1.99	2.2189	1.9858	2.0565	2.1043	28.8157
	978	NMR		1020	978	7643.09	7.815	3.0597	9.36	1.8142	631.43	276.91		0	4.7394		5.7362	7.2849	9.1918	11.25	13.218	19.46	28.071	3.4556	.	239366	1.0897e-296	79.876	0	489	7.8288e-295	0.88042	0	68877.5	9146.64	39.152	0.09784	3.155	1.7053	2.4957	2.4637	2.5616	2.796	2.5283	2.4957	2.4542	7.321
	956	NMR		1042	956	729.4	0.763	0.8572	0.73	4.31481	2577.66	10.89		0	0.2591		0.3475	0.4993	0.7922	1.481	2.406	4.537	8.206	0.4447	.	228723	4.6229e-290	27.521	3.1126e-123	478	3.2836e-288	0.56719	0	1258.2	701.69	112.348	0.02772	0.6636	0.1879	0.2809	0.2858	0.3297	0.5881	0.2786	0.2809	0.2846	0.5604
	1974	NMR		24	1974	11122.8	5.6346	2.6809	7.19	5.64317	3621.99	13.86		0	4.7769		5.2445	5.7853	6.3902	7.0961	22.423	28.17	28.032	1.0083	5.2811	974662	0	93.38	0	987	0	0.42423	0	76853	14180.5	47.579	0.06034	1.6798	0.5056	0.7791	0.828	0.7475	1.4886	0.7497	0.7791	0.8264	5.3344
	1980	NMR		18	1980	4814.97	2.4318	1.1645	1.36	1.71002	512.47	62		0	1.6505		2.1698	2.9363	3.9486	4.6751	6.433	11.699	11.079	1.2859	1.6648	980595	0	92.919	0	990	0	0.87988	0	14392.9	2683.83	47.888	0.02617	1.2063	0.605	0.8971	0.9073	0.9532	1.069	0.8969	0.8971	0.9056	2.2034
	1932	NMR		66	1932	124580	64.4824	40.0978	1607.83	7.5329	7961.06	1219.84		0	47.8467		59.8669	71.3224	86.1034	97.2459	230.698	646.254	634.056	23.4757	68.714	933639	0	70.685	0	966	0	0.47999	0	1.1138e+07	3.10472e+06	62.184	0.91226	27.7923	11.8946	17.8426	18.0908	17.4025	24.6303	17.635	17.8426	18.0552	59.1097
	1120	NMR		6	1120	32110.6	28.6702	2.3273	5.42	-0.98263	365.72	1630.01		0	27.5327		28.7675	30.1063	31.2476	31.9802	33.453	36.225	19.925	2.5736	28.7675	313880	0	412.268	0	560	0	0.94529	0	926679	6061.08	8.118	0.06954	2.4682	1.2719	1.9958	2.0243	1.9078	2.1874	1.8857	1.9958	2.0174	28.5683
	1979	NMR		19	1979	57206.4	28.9067	2.2896	5.24	-0.72893	294.39	1633.6		0	27.6868		28.996	30.3552	31.4938	32.3453	33.793	39.073	22.737	2.6684	29.0243	979605	0	561.65	0	989.5	0	0.96424	0	1.66402e+06	10369.1	7.921	0.05147	2.4671	1.3302	2.0311	2.0774	1.9781	2.1864	1.9721	2.0321	2.0759	28.8107
	1977	NMR		21	1977	15510.8	7.8456	3.1643	10.01	2.41304	1279.73	245.86		0	5.756		7.2848	9.1755	11.2516	13.2096	19.46	38.485	36.027	3.4195	6.3666	977626	0	110.244	0	988.5	0	0.84288	0	141477	19785	40.332	0.07117	3.1593	1.651	2.476	2.4421	2.5349	2.7999	2.4478	2.4771	2.4404	7.3463
	1955	NMR		43	1955	1490.07	0.7622	0.8578	0.74	4.22554	2482.27	-6.52		0	0.3369		0.4916	0.8126	1.4891	2.2684	4.537	8.649	8.715	0.4757	0.2751	955989	0	39.286	2.6725e-249	974.5	0	0.57845	0	2573.54	1437.84	112.547	0.0194	0.6723	0.1942	0.2909	0.2921	0.3526	0.5958	0.288	0.2911	0.2919	.
		NMR									0	0		0
	Number of			Number of	Sum of the	Sum	Mean	Standard Deviation	Variance	Skewness					10th Percentile		25th Percentile	50th Percentile	75th Percentile	90th Percentile	95th Percentile	99th Percentile	Range	Interquartile	Mode	Centered Signed	P-Value of Signed	Student's t	P-Value of t Statistic	Sign Statistic	P-Value of Sign	Test Statistic	P-Value of Test	Uncorrected Sum	Corrected Sum	Coefficient	Standard Error	Gini's Mean	Median Absolute	Sn	Qn	Interquartile	Gini's Standard	MAD Standard	Sn Standard	Qn Standard	Geometric Mean
	Nonmissing			Missing Observations	Weights												(Lower Quartile)	(Median)	(Upper Quartile)					range		Rank	Rank Test	Statistic			Statistic	for Normality	for Normality	of Squares	of Squares	of Variation	of the Mean	Difference	Difference About			Range Standard	Deviation	Deviation	Deviation	Deviation
	Observations																																						the Median			Deviation
	972			0	972	5320.9	5.4742	0.8807	0.776	0.58813					4.5		5	5.4	5.9	6.5	6.9	8.4	7.8	0.9	5.5	236439	3.4588e-295	193.776	0	486	5.0104e-293	0.9561	1.6653e-16	29880.8	753.22	16.0891	0.02825	0.9345	0.5	0.7156	0.6666	0.6672	0.8282	0.7413	0.7156	0.664	5.4031
	920			999	920	1932.37	2.1004	0.7202	0.519	0.46116					1.23		1.575	1.99	2.58	3.15	3.43	3.87	3.32	1.005	1.62	211830	3.2036e-279	88.453	0	460	2.2565e-277	0.97506	1.8861e-11	4535.49	476.74	34.2909	0.02375	0.8159	0.48	0.7156	0.711	0.745	0.7231	0.7116	0.7156	0.7081	1.9761
	967			999	967	68813	71.1613	19.4434	378.046	0.178					46		57	71	83	96	105	118	107	26	82	234014	2.0326e-293	113.811	0	483.5	1.6033e-291	0.99492	0.0025107	5262017	365193	27.323	0.62526	22.0199	13	19.0816	19.9971	19.2738	19.5146	19.2738	19.0994	19.9682	68.3442
	563			563	563	16657.2	29.5865	2.759	7.612	-1.21692					26.8		28.3	29.7	31.4	32.5	33.4	35.1	22.5	3.1	29.7	79383	1.1584e-171	254.445	0	281.5	6.6243e-170	0.93008	1.4988e-15	497106	4278.02	9.3252	0.11628	2.8999	1.5	2.2659	2.4441	2.298	2.5699	2.2239	2.2696	2.438	29.443
	992			0	992	29406.5	29.6436	2.4718	6.11	-0.33423					26.6		28.3	29.7	31.3	32.5	33.3	35.2	21.4	3	29.7	246264	6.1172e-301	377.729	0	496	4.7783e-299	0.98434	8e-09	877771	6054.62	8.3383	0.07848	2.7203	1.5	2.2659	2.2219	2.2239	2.4108	2.2239	2.2659	2.2134	29.5373
	985			999	985	6059.1	6.1514	2.1078	4.443	1.02733					3.8		4.6	5.8	7.3	8.8	10	13	13	2.7	5.1	242802	7.5186e-299	91.594	0	492.5	6.1162e-297	0.94384	0	41643.4	4371.64	34.2652	0.06716	2.2911	1.3	1.9082	1.7775	2.0015	2.0305	1.9274	1.9099	1.775	5.8194
	987			999	987	983.31	0.9963	0.801	0.642	2.48756					0.4		0.52	0.72	1.14	1.95	2.71	4.4	5.35	0.62	0.45	243789	2.0378e-299	39.075	1.6343e-202	493.5	1.5291e-297	0.72419	0	1612.26	632.63	80.4012	0.0255	0.7344	0.26	0.3697	0.3777	0.4596	0.6509	0.3855	0.37	0.3772	0.7989
	947			0	947	4998.86	5.2786	0.9146	0.836	1.03773					4.2085		4.7446	5.2179	5.7493	6.2864	6.639	8.096	9.948	1.0047	.	224439	2.3782e-287	177.611	0	473.5	1.6812e-285	0.94586	0	27178.5	791.31	17.3263	0.02972	0.9691	0.5005	0.764	0.7916	0.7448	0.8589	0.742	0.7647	0.7904	5.2024
	889			1017	889	1916.02	2.1552	0.7428	0.552	0.44179					1.2418		1.6061	2.0601	2.6343	3.2165	3.553	3.913	3.359	1.0281	.	197802	7.0748e-270	86.516	0	444.5	4.8458e-268	0.97372	1.4055e-11	4619.4	489.91	34.4629	0.02491	0.8428	0.504	0.7593	0.7432	0.7622	0.7469	0.7472	0.7601	0.742	2.0261
	911			1065	911	54795.9	60.1492	17.7944	316.642	0.50294					38.277		47.9215	59.1653	70.449	82.9286	91.389	114.651	111.572	22.5274	.	207708	1.6663e-276	102.025	0	455.5	1.1553e-274	0.98488	4.3e-08	3.58407e+06	288144	29.5838	0.58956	19.8188	11.2437	16.9724	17.2399	16.6996	17.564	16.67	16.9892	17.2135	57.4583
	557			569	557	15968	28.6678	2.3482	5.514	-0.75988					26.0568		27.4346	28.7313	30.0374	31.3918	32.335	33.558	19.518	2.6028	.	77701.5	7.821e-170	288.125	0	278.5	4.2396e-168	0.95776	1.5076e-11	460833	3065.89	8.1912	0.0995	2.5127	1.3048	2.0465	2.0602	1.9295	2.2268	1.9344	2.0498	2.0551	28.5656
	977			0	977	28279.8	28.9455	2.2203	4.93	-0.27081					26.2438		27.6453	28.9795	30.3147	31.6084	32.618	34.131	16.065	2.6694	.	238876	2.1806e-296	407.498	0	488.5	1.5658e-294	0.98889	9.43e-07	823386	4811.24	7.6705	0.07103	2.4509	1.3352	2.0453	2.0941	1.9788	2.172	1.9796	2.0472	2.0911	28.8583
	948			1020	948	7089.24	7.4781	2.3698	5.616	0.61499					4.72		5.7001	7.1602	8.9767	10.6692	11.979	14.072	12.152	3.2766	.	224913	1.1885e-287	97.157	0	474	8.4061e-286	0.97091	7.7904e-13	58332.6	5318.51	31.6905	0.07697	2.6587	1.646	2.3733	2.3105	2.429	2.3562	2.4404	2.3733	2.3013	7.1128
	951			1042	951	691.06	0.7267	0.6962	0.485	3.00425					0.2591		0.3472	0.4969	0.7877	1.4567	2.072	3.962	4.954	0.4406	.	226338	1.4832e-288	32.188	2.668e-154	475.5	1.0508e-286	0.65873	0	962.63	460.46	95.8071	0.02258	0.5975	0.1829	0.2772	0.282	0.3266	0.5295	0.2711	0.2774	0.2815	0.5528
	1918			0	1918	10104.9	5.2685	0.898	0.806	0.8523					4.7769		5.2125	5.7361	6.2894	6.6618	8.205	12.391	10.236	0.9592	5.2811	920160	0	256.952	0	959	0	0.95211	0	54783.2	1545.74	17.044	0.0205	0.9529	0.4767	0.7526	0.762	0.7111	0.8445	0.7068	0.7526	0.7605	5.1936
	1791			18	1791	3854.59	2.1522	0.7424	0.551	0.40012					1.608		2.0557	2.6551	3.2165	3.5193	3.905	3.994	3.374	1.047	1.6648	802368	0	122.686	0	895.5	0	0.97683	2.2204e-16	9282.43	986.56	34.4947	0.01754	0.8437	0.5083	0.7574	0.7496	0.7762	0.7477	0.7536	0.7578	0.749	2.0215
	1887			66	1887	113146	59.9608	17.6918	312.999	0.42224					47.7517		59.1498	70.4529	82.6255	90.9111	108.71	124.606	112.408	22.7012	68.714	890664	0	147.225	0	943.5	0	0.98912	1.0177e-10	7.37465e+06	590315	29.5055	0.40727	19.7885	11.3031	17.2454	17.3869	16.8284	17.5371	16.758	17.2536	17.374	57.2587
	1112			0	1112	31966.8	28.7471	2.1486	4.617	-0.44552					27.5961		28.7675	30.1063	31.2624	31.987	33.453	36.225	16.065	2.5102	28.7675	309414	0	446.154	0	556	0	0.97917	1.5121e-11	924083	5129.07	7.4743	0.06443	2.3487	1.2551	1.9733	1.9871	1.8608	2.0815	1.8609	1.9733	1.9803	28.6641
	1970			0	1970	57045	28.9569	2.1697	4.708	-0.31989					27.7444		29.0243	30.3646	31.4938	32.3453	33.793	39.073	18.912	2.6202	29.0243	970718	0	592.355	0	985	0	0.98674	1.5877e-12	1.66111e+06	9269.4	7.4929	0.04888	2.3889	1.3045	2.0242	2.0541	1.9423	2.1171	1.934	2.0242	2.0501	28.8734
	1913			21	1913	14300.6	7.4755	2.3234	5.398	0.60762					5.7445		7.1405	8.9312	10.641	11.7401	13.875	14.921	12.462	3.1867	6.3666	915370	0	140.728	0	956.5	0	0.973	0	117225	10321	31.0798	0.05312	2.6041	1.5464	2.3303	2.2354	2.3623	2.3078	2.2927	2.3314	2.2338	7.123
	1943			43	1943	1403.17	0.7222	0.6885	0.474	2.92264					0.3369		0.4916	0.8005	1.4696	2.069	3.778	5.147	5.212	0.4635	0.2751	944292	0	46.237	0	968.5	0	0.67485	0	1933.84	920.51	95.3348	0.01562	0.6001	0.1933	0.2859	0.2912	0.3436	0.5318	0.2866	0.286	0.291	.

### Sheet: Correlations
	Characteristics of a novel NMR-based metabolomics platform for dogs.
	Nature methods
	Claudia Ottka1, Katariina Vapalahti1,2,3, Jenni Puurunen2,3, Laura Vahtera2,3, Hannes Lohi1,2,3.
	1 PetBIOMICS Ltd, Helsinki, Finland
	2 Department of Veterinary Biosciences and Department of Medical and Clinical Genetics, University of Helsinki, Helsinki, Finland
	3 Folkhälsan Research Center, Helsinki, Finland
	Corresponding authors: Claudia Ottka, claudia.ottka@petbiomics.com, Hannes Lohi, hannes.lohi@helsinki.fi
	Method comparison study, correlation coefficients
	Correlation coefficient, r = square root of the slope of y regressed on x, times the slope of x regressed on y
	Initial data
	All samples
	Metabolite	Glucoseconventional	GlucoseNMR	Lactateconventional	LactateNMR	Creatinineconventional	CreatinineNMR	Albuminconventional	AlbuminNMR	Cholesterolconventional	CholesterolNMR	Triglyceridesconventional	TriglyceridesNMR	Key
	Glucoseconventional	1	0.995											Green numbers: r ≥ 0.99 , linear regression can be used to estimate bias
	GlucoseNMR	0.995	1											Red numbers: r <0.99, Deming regression is used to estimate bias
	Lactateconventional			1	0.945
	LactateNMR			0.945	1
	Creatinineconventional					1	0.973
	CreatinineNMR					0.973	1
	Albuminconventional							1	0.892
	AlbuminNMR							0.892	1
	Cholesterolconventional									1	0.986
	CholesterolNMR									0.986	1
	Triglyceridesconventional											1	0.885
	TriglyceridesNMR											0.885	1

### Sheet: Bias in Deming regression
	Characteristics of a novel NMR-based metabolomics platform for dogs.
	Nature methods
	Claudia Ottka1, Katariina Vapalahti1,2,3, Jenni Puurunen2,3, Laura Vahtera2,3, Hannes Lohi1,2,3.
	1 PetBIOMICS Ltd, Helsinki, Finland
	2 Department of Veterinary Biosciences and Department of Medical and Clinical Genetics, University of Helsinki, Helsinki, Finland
	3 Folkhälsan Research Center, Helsinki, Finland
	Corresponding authors: Claudia Ottka, claudia.ottka@petbiomics.com, Hannes Lohi, hannes.lohi@helsinki.fi
	Method comparison study, bias calculated using Deming regression and linear regression
	Deming regression
			Bias in reference limits1		Reference limits2		Deming regression coefficients
	Metabolite	Unit	In lower limit	In upper limit	Lower	Upper	Slope (CI)3	Intercept (CI)3	SE Slope4	SE Intercept4	Key
	Glucose	mmol/l	0.035819	0.056644	4.3	6.8	1.01 (0.988, 1.029)	-0.26 (-0.383, -0.147)	0.010547	0.060018	1 Mean bias at the ends of thev reference interval in unit of the analyte
	Lactate	mmol/l	-0.036446	0.166575	0.7	3	1.09 (1.039, 1.137)	-0.1 (-0.201, 0.005)	0.024979	0.052444	2 Lower and upper end of the reference interval
	Creatinine	umol/l	-7.80376	-15.505	40	99	0.87 (0.795, 0.944)	-2.58 (-8.135, 2.97)	0.038174	2.82945	3 CI : confidence interval
	Albumin	g/l	-0.081978	-1.00231	25.7	31.9	0.85 (0.815, 0.888)	3.73 (2.662, 4.804)	0.018618	0.54589	4 SE: standerd error
	Cholesterol	mmol/l	0.97895	2.4392	3.8	10.4	1.22 (1.158, 1.285)	0.14 (-0.242, 0.518)	0.03224	0.19377
	Triglycerides	mmol/l	-0.118237	-0.292834	0.2	0.97	0.77 (0.686, 0.86)	-0.07 (-0.153, 0.007)	0.044305	0.040785
	Ordinal linear regression in
			Bias in reference limits1		Reference limits2		Linear regression coefficients
	Metabolite	Unit	In lower limit	In upper limit	Lower	Upper	Slope (CI)3	Intercept (CI)3	SE Slope4	SE Intercept4
	Glucose	mmol/l	-0.221056	-0.212356	4.3	6.8	1.00(0.964,1.043)	-0,236(-0.242,-0.230)	0.02025	0.00316

### Sheet: Plots Bland_Altman
	Characteristics of a novel NMR-based metabolomics platform for dogs.
	Nature methods
	Claudia Ottka1, Katariina Vapalahti1,2,3, Jenni Puurunen2,3, Laura Vahtera2,3, Hannes Lohi1,2,3.
	1 PetBIOMICS Ltd, Helsinki, Finland
	2 Department of Veterinary Biosciences and Department of Medical and Clinical Genetics, University of Helsinki, Helsinki, Finland
	3 Folkhälsan Research Center, Helsinki, Finland
	Corresponding authors: Claudia Ottka, claudia.ottka@petbiomics.com, Hannes Lohi, hannes.lohi@helsinki.fi
	Method comparison study, Bland-Altman bias plots
		NMR against conventional method											Logarithm transformations: NMR against conventional method											Deming transformation: NMR against transformed conventional method
	Glucose
	Lactate
	Creatinine
	Albumin
	Cholesterol
	Triglyceride
