## Supplementary Table 9 for "Characteristics of a novel NMR-based metabolomics platform for dogs"

### Sheet: Wilcoxon Logistic regression
	Characteristics of a novel NMR-based metabolomics platform for dogs.
	Nature methods
	Claudia Ottka1, Katariina Vapalahti1,2,3, Jenni Puurunen2,3, Laura Vahtera2,3, Hannes Lohi1,2,3.
	1 PetBIOMICS Ltd, Helsinki, Finland
	2 Department of Veterinary Biosciences and Department of Medical and Clinical Genetics, University of Helsinki, Helsinki, Finland
	3 Folkhälsan Research Center, Helsinki, Finland
	Corresponding authors: Claudia Ottka, claudia.ottka@petbiomics.com, Hannes Lohi, hannes.lohi@helsinki.fi
	Wilcoxon data of hyperglycemic dogs vs clinical laboratory control population
			Used samples				Hyperglycemia mean				Controls mean						Logistic regression
			Hyperglycemia1		Controls2				95% CI of mean				95% CI of mean			Bonferroni
	Variable1	Unit	n missing	n	n missing	n	std	mean	lower	upper	std	mean	lower	upper	Effect size	p-value3	p metabolite4	DF5	AIC6	AUC7	Key
	Isoleucine	mmol/l	0	24	1	781	0.121347	0.18566	0.137111	0.234208	0.0184754	0.0662707	0.0649749	0.0675664	6.46204	0	<.0001	1	101.101	0.9463	1 Hyperglycemc group, with glucose over 11mmol/l
	BCAA	mmol/l	0	24	4	778	0.708944	1.01882	0.735181	1.30245	0.0917864	0.391804	0.385354	0.398253	6.83122	0	<.0001	1	106.253	0.932	2 Normoglycemic group, glucose within all dogs serum RI (4.4-6.8mmol/l)
	Valine	mmol/l	0	24	1	781	0.346482	0.512007	0.373385	0.650628	0.0486852	0.196124	0.19271	0.199539	6.48826	0	<.0001	1	110.93	0.9284	3 Wilcoxon's two-sided exact test's Bonferroni corrected p-values, sigificance expressed as red numbers
	Glycine/BCAA	ratio	1	23	2	780	0.197393	0.22708	0.146408	0.307752	0.288948	0.669189	0.648911	0.689467	-1.53006	0	<.0001	1	121.677	0.9108	4 Metabolite's maximum likelihood estimate's p-value in logistic regression
	Glycine/Valine	ratio	1	23	2	780	0.401419	0.456531	0.292476	0.620586	0.588583	1.34564	1.30433	1.38695	-1.51059	0	<.0001	1	123.423	0.9072	5 Degrees of freedom
	BCAA/Tyrosine	ratio	0	24	1	781	7.75222	14.976	11.8745	18.0775	1.50967	6.11498	6.0091	6.22086	5.86951	0	<.0001	1	109.516	0.9057	6 Akaike information criterion
	Alanine/BCAA	ratio	0	24	1	781	0.368747	0.562091	0.414561	0.70962	0.292097	1.08659	1.0661	1.10707	-1.79562	0	<.0001	1	139.455	0.8932	7 Area under the curve, cut points for model expressed:
	Alanine/Valine	ratio	0	24	1	781	0.748757	1.12513	0.825564	1.42469	0.59869	2.18372	2.14173	2.22571	-1.76818	0	<.0001	1	141.179	0.8888	excellent: AUC > 0,9
	Leucine	mmol/l	0	24	5	777	0.255377	0.321151	0.218979	0.423323	0.0308608	0.129974	0.127804	0.132143	6.19484	0	<.0001	1	122.172	0.8865	good: 0,8 < AUC < 0,9
	Palmitic acid	mmol/l	2	22	1	781	2.73158	5.2852	4.14375	6.42666	1.03401	3.14529	3.07277	3.21781	2.06953	0	<.0001	1	172.16	0.8496	fair: 0,7 < AUC < 0,8
	Saturated fatty acids	mmol/l	2	22	1	781	4.87377	10.4434	8.40677	12.48	2.01383	6.37123	6.22999	6.51247	2.0221	0	<.0001	1	170.025	0.8471
	Acetate	mmol/l	2	22	2	780	0.0119346	0.0359889	0.0310018	0.0409761	0.017926	0.0254162	0.0241582	0.0266743	0.589797	1e-05	0.065	1	203.159	0.8461
	Stearic acid	mmol/l	2	22	1	781	2.16016	5.15819	4.25551	6.06086	0.996346	3.22595	3.15607	3.29582	1.93933	1e-05	<.0001	1	168.317	0.8448
	Glycoprotein acetyls	mmol/l	0	24	1	781	0.788593	1.61943	1.30392	1.93493	0.313669	0.971753	0.949754	0.993752	2.06483	0	<.0001	1	180.009	0.8389
	HDL triglycerides	mmol/l	3	21	15	767	0.112596	0.128813	0.0806551	0.176971	0.0449558	0.0475148	0.0443332	0.0506964	1.80841	2e-05	<.0001	1	171.539	0.8374
	VLDL cholesterol	mmol/l	2	22	1	781	1.25034	0.854143	0.33166	1.37663	0.334509	0.246563	0.223102	0.270024	1.81633	2e-05	<.0001	1	186.98	0.8286
	S-VLDL phospholipids	mmol/l	2	22	8	774	0.267717	0.19768	0.0858078	0.309552	0.0711204	0.0648354	0.0598249	0.0698459	1.86788	4e-05	<.0001	1	186.169	0.8232
	L-VLDL cholesterol	mmol/l	2	22	7	775	0.462493	0.331156	0.137893	0.52442	0.132207	0.0967372	0.0874292	0.106045	1.77312	4e-05	<.0001	1	186.132	0.8225
	S-VLDL particles	mmol/l	2	22	1	781	0.000125265	9.52446e-05	4.28999e-05	0.000147589	3.31461e-05	3.48275e-05	3.25028e-05	3.71522e-05	1.82275	0.00012	<.0001	1	187.032	0.8094
	L-VLDL free cholesterol	mmol/l	2	22	14	768	0.254302	0.19407	0.0878042	0.300337	0.072174	0.0569069	0.0518024	0.0620114	1.90046	0.00013	<.0001	1	183.085	0.8079
	L-LDL phospholipids	mmol/l	3	21	1	781	0.573039	0.592048	0.346955	0.837141	0.235775	0.252685	0.236149	0.269221	1.43935	0.00023	<.0001	1	182.606	0.8078
	VLDL lipids	mmol/l	1	23	1	781	4.02693	3.1133	1.46754	4.75906	1.14356	0.856884	0.776681	0.937087	1.97315	8e-05	<.0001	1	189.013	0.8078
	Cholesterol	mmol/l	2	22	1	781	4.56786	11.9848	10.076	13.8936	2.90417	7.77109	7.56741	7.97477	1.45091	0.00014	<.0001	1	178.836	0.8069
	L-HDL free cholesterol	mmol/l	2	22	1	781	0.127165	0.634488	0.581349	0.687627	0.106397	0.498787	0.491325	0.506249	1.27541	0.00015	<.0001	1	174.959	0.8059
	Arachidonic acid	mmol/l	2	22	1	781	1.62679	4.24593	3.56614	4.92572	0.966682	2.83515	2.76735	2.90295	1.4594	0.00017	<.0001	1	178.198	0.8043
	L-VLDL particles	mmol/l	2	22	1	781	4.90939e-05	3.76973e-05	1.71823e-05	5.82123e-05	1.41585e-05	1.11054e-05	1.01125e-05	1.20984e-05	1.87816	0.00018	<.0001	1	183.973	0.8038
	Oleic acid	mmol/l	2	22	1	781	2.72288	3.99832	2.8605	5.13614	0.961369	2.25986	2.19243	2.32728	1.80832	0.00027	<.0001	1	181.298	0.7986
	S-VLDL lipids	mmol/l	2	22	1	781	1.19133	0.865708	0.367883	1.36353	0.327166	0.29623	0.273285	0.319176	1.74064	0.0003	<.0001	1	187.659	0.7973
	HDL cholesterol	mmol/l	2	22	1	781	1.86676	7.91726	7.1372	8.69733	1.54824	6.08007	5.97148	6.18865	1.18664	0.00044	<.0001	1	179.187	0.7922
	S-LDL particles	mmol/l	2	22	1	781	0.000755536	0.00126567	0.000949948	0.00158138	0.0004875	0.000626901	0.000592711	0.000661092	1.31029	0.00045	<.0001	1	185.575	0.7919
	LDL lipids	mmol/l	1	23	1	781	3.88378	5.38944	3.80219	6.9767	2.03699	2.44776	2.3049	2.59062	1.44413	0.00045	<.0001	1	191.525	0.7856
	L-HDL triglycerides	mmol/l	3	21	38	744	0.0347412	0.0410834	0.0262243	0.0559424	0.01383	0.019207	0.0182133	0.0202008	1.5818	0.00136	<.0001	1	174.744	0.7837
	S-LDL esterified cholesterol	mmol/l	2	22	1	781	0.960814	1.46454	1.06304	1.86604	0.601676	0.689852	0.647654	0.73205	1.28755	0.00084	<.0001	1	186.739	0.7837
	S-LDL phospholipids	mmol/l	2	22	1	781	0.635198	1.08357	0.818137	1.349	0.417699	0.557251	0.527956	0.586546	1.26004	0.00088	<.0001	1	186.67	0.783
	L-VLDL lipids	mmol/l	2	22	1	781	1.85319	1.36002	0.585627	2.13442	0.545536	0.391484	0.353223	0.429745	1.77539	0.00095	<.0001	1	185.62	0.782
	XL-HDL phospholipids	mmol/l	2	22	1	781	1.10623	2.52541	2.06315	2.98768	0.743169	1.5823	1.53018	1.63442	1.26904	0.00096	<.0001	1	179.859	0.7818
	S-LDL lipids	mmol/l	2	22	1	781	1.92067	3.1455	2.34291	3.9481	1.24276	1.57118	1.48402	1.65834	1.2668	0.00097	<.0001	1	186.725	0.7817
	L-VLDL esterified cholesterol	mmol/l	2	22	31	751	0.214855	0.137086	0.0473035	0.226868	0.0666165	0.0416147	0.0368502	0.0463792	1.43314	0.00101	<.0001	1	190.246	0.7814
	XL-HDL lipids	mmol/l	2	22	1	781	2.56742	5.63729	4.56443	6.71014	1.74032	3.48049	3.35844	3.60255	1.23931	0.00125	<.0001	1	181.162	0.7782
	S-HDL free cholesterol	mmol/l	2	22	1	781	0.0507384	0.193032	0.17183	0.214235	0.0342731	0.148898	0.146494	0.151302	1.28772	0.00128	<.0001	1	178.944	0.7779
	S-VLDL free cholesterol	mmol/l	2	22	2	780	0.171003	0.123437	0.0519794	0.194895	0.0469089	0.0457181	0.0424261	0.0490101	1.65681	0.00137	<.0001	1	189.098	0.777
	S-LDL cholesterol	mmol/l	2	22	1	781	1.26809	1.98593	1.45603	2.51583	0.817545	0.966835	0.909497	1.02417	1.24653	0.00139	<.0001	1	187.406	0.7768
	HDL lipids	mmol/l	1	23	1	781	3.99002	14.8512	13.2205	16.4819	2.64771	11.8194	11.6337	12.0051	1.14506	0.0012	<.0001	1	187.778	0.7729
	XL-HDL esterified cholesterol	mmol/l	2	22	1	781	1.11954	2.37789	1.91006	2.84571	0.766039	1.45825	1.40452	1.51197	1.20051	0.00185	<.0001	1	182.459	0.7728
	LDL cholesterol	mmol/l	2	22	1	781	2.52045	3.21338	2.16015	4.26661	1.38408	1.44446	1.34739	1.54153	1.27805	0.0019	<.0001	1	188.99	0.7724
	Triglycerides	mmol/l	3	21	15	767	2.34228	2.01207	1.01026	3.01388	0.718634	0.701594	0.650735	0.752452	1.82356	0.0031	<.0001	1	177.62	0.7717
	XL-HDL cholesterol	mmol/l	2	22	1	781	1.46471	3.07085	2.45879	3.68291	0.993898	1.88511	1.8154	1.95482	1.19302	0.0023	<.0001	1	182.908	0.7698
	S-LDL triglycerides	mmol/l	3	21	16	766	0.0493103	0.0779887	0.0568983	0.0990791	0.0179367	0.047822	0.0465518	0.0490923	1.68184	0.0058	<.0001	1	175.972	0.7624
	VLDL triglycerides	mmol/l	3	21	15	767	2.08073	1.61166	0.721713	2.5016	0.648051	0.458236	0.412372	0.504099	1.77983	0.00614	<.0001	1	178.184	0.7615
	S-LDL free cholesterol	mmol/l	2	22	1	781	0.314599	0.521393	0.389931	0.652856	0.21719	0.276983	0.261751	0.292216	1.12533	0.00436	<.0001	1	189.564	0.7606
	L-LDL particles	mmol/l	2	22	1	781	0.00057733	0.000606173	0.000364922	0.000847424	0.000248911	0.000277462	0.000260005	0.000294919	1.3206	0.00437	<.0001	1	190.587	0.7606
	XL-HDL free cholesterol	mmol/l	2	22	1	781	0.347645	0.692963	0.547691	0.838235	0.228516	0.426864	0.410837	0.442891	1.16446	0.00474	<.0001	1	184.463	0.7594
	XL-HDL particles	mmol/l	2	22	1	781	0.00332844	0.00648921	0.00509834	0.00788008	0.00220203	0.0039333	0.00377886	0.00408773	1.16071	0.00585	<.0001	1	182.758	0.7563
	S-VLDL triglycerides	mmol/l	3	21	44	738	0.404735	0.344878	0.17177	0.517986	0.12231	0.12729	0.118465	0.136114	1.77899	0.01058	<.0001	1	176.489	0.7534
	L-LDL esterified cholesterol	mmol/l	2	22	8	774	1.04113	0.918989	0.483928	1.35405	0.455432	0.33754	0.305454	0.369626	1.2767	0.00781	<.0001	1	191.141	0.7521
	L-LDL lipids	mmol/l	2	22	1	781	2.01405	1.97976	1.13814	2.82138	0.834572	0.876581	0.818049	0.935113	1.32185	0.00906	<.0001	1	190.991	0.7498
	L-LDL cholesterol	mmol/l	2	22	1	781	1.35801	1.22745	0.659974	1.79493	0.592302	0.477625	0.436084	0.519166	1.26595	0.0099	<.0001	1	191.77	0.7485
	L-HDL lipids	mmol/l	2	22	1	781	1.27085	7.75733	7.22627	8.28839	1.01724	6.6816	6.61025	6.75294	1.0575	0.01297	<.0001	1	183.959	0.7443
	Phenylalanine/tyrosine	ratio	0	24	1	781	0.210761	0.963004	0.878682	1.04733	0.203377	0.783787	0.769523	0.79805	0.881207	0.00848	<.0001	1	205.846	0.7404
	Phenylalanine	mmol/l	0	24	4	778	0.0182282	0.063771	0.0564782	0.0710638	0.012993	0.0507549	0.0498419	0.0516679	1.00178	0.00959	<.0001	1	202.779	0.7386
	S-VLDL cholesterol	mmol/l	2	22	2	780	0.55679	0.338826	0.106159	0.571494	0.15957	0.111834	0.100636	0.123033	1.42252	0.0258	<.0001	1	192.931	0.7336
	L-HDL phospholipids	mmol/l	2	22	1	781	0.680035	3.69989	3.41572	3.98406	0.448126	3.19255	3.16112	3.22398	1.13214	0.02785	<.0001	1	183.654	0.7323
	L-LDL free cholesterol	mmol/l	2	22	1	781	0.31762	0.308463	0.175738	0.441187	0.138451	0.143109	0.133399	0.152819	1.19431	0.03596	<.0001	1	193.064	0.7282
	Lactate	mmol/l	0	24	1	781	1.21254	3.09838	2.61326	3.5835	1.00525	2.25627	2.18577	2.32678	0.837711	0.03075	0.0002	1	207.993	0.7212
	HDL particles	mmol/l	1	23	1	781	0.014758	0.0522631	0.0462317	0.0582946	0.008863	0.0454822	0.0448606	0.0461038	0.765089	0.05222	0.0005	1	200.987	0.7173
	L-HDL cholesterol	mmol/l	2	22	1	781	0.704848	4.01823	3.72369	4.31276	0.615229	3.47069	3.42754	3.51384	0.889965	0.07038	<.0001	1	189.465	0.717
	S-HDL lipids	mmol/l	2	22	1	781	0.442342	1.94436	1.75952	2.12921	0.308299	1.6573	1.63567	1.67892	0.931132	0.08372	<.0001	1	189.818	0.7141
	L-HDL particles	mmol/l	2	22	1	781	0.00567648	0.0310015	0.0286294	0.0333735	0.00471851	0.0268227	0.0264918	0.0271536	0.885612	0.08748	<.0001	1	190.2	0.7133
	S-HDL phospholipids	mmol/l	2	22	1	781	0.276074	1.07345	0.958089	1.18882	0.158938	0.917679	0.906532	0.928826	0.980097	0.1205	<.0001	1	189.456	0.7077
	Docosapentaenoic acid	mmol/l	2	22	1	781	0.355276	0.407813	0.259353	0.556273	0.126687	0.23667	0.227785	0.245556	1.35091	0.13876	<.0001	1	189.489	0.7052
	S-VLDL esterified cholesterol	mmol/l	2	22	25	757	0.39011	0.215389	0.0523726	0.378406	0.116189	0.0681212	0.0598442	0.0763982	1.26749	0.31423	0.0002	1	193.627	0.6903
	L-HDL esterified cholesterol	mmol/l	2	22	1	781	0.604964	3.38374	3.13094	3.63654	0.517493	2.97191	2.93561	3.0082	0.79582	0.32564	0.0003	1	192.572	0.6895
	Citrate	mmol/l	2	22	34	748	0.019247	0.0853258	0.077283	0.0933686	0.0237697	0.0774095	0.0757061	0.079113	0.33304	0.75261	0.1338	1	202.125	0.6731
	S-HDL particles	mmol/l	2	22	1	781	0.00426844	0.0170491	0.0152654	0.0188328	0.00307128	0.0147261	0.0145107	0.0149415	0.75635	0.7621	0.0006	1	194.741	0.6727
	S-HDL cholesterol	mmol/l	2	22	1	781	0.194528	0.828191	0.746903	0.909479	0.149676	0.724265	0.713768	0.734762	0.694343	0.84578	0.0016	1	196.211	0.6705
	Histidine	mmol/l	0	24	3	779	0.033305	0.0730696	0.0597448	0.0863944	0.0125795	0.0772041	0.0763207	0.0780875	-0.32867	0.72562	0.1339	1	217.527	0.6665
	HDL diameter	nm	2	22	1	781	0.374176	10.6679	10.5116	10.8243	0.21919	10.4956	10.4802	10.511	0.786304	1	0.0006	1	195.59	0.657
	LDL triglycerides	mmol/l	3	21	15	767	0.164497	0.271597	0.20124	0.341953	0.0532288	0.195843	0.192076	0.19961	1.42317	1	<.0001	1	181.099	0.6542
	Albumin	g/l	0	24	1	781	2.93648	30.562	29.3872	31.7369	2.25577	28.9897	28.8315	29.1479	0.69703	1	0.0007	1	208.073	0.6414
	S-HDL esterified cholesterol	mmol/l	2	22	1	781	0.163863	0.635159	0.566685	0.703633	0.121899	0.575367	0.566818	0.583916	0.490507	1	0.0245	1	200.822	0.6375
	Docosahexaenoic acid%	%	2	22	1	781	0.00739772	0.0154194	0.0123281	0.0185107	0.0103806	0.0196822	0.0189542	0.0204103	-0.410653	1	0.0557	1	201.566	0.6328
	Docosahexaenoic acid	mmol/l	2	22	1	781	0.237591	0.430241	0.330958	0.529524	0.207755	0.340118	0.325548	0.354689	0.433795	1	0.048	1	202.259	0.6151
	Palmitic acid%	%	2	22	1	781	0.0138054	0.185029	0.17926	0.190798	0.0112793	0.1802	0.179409	0.180991	0.428136	1	0.0512	1	202.025	0.5994
	Saturated fatty acids%	%	2	22	1	781	0.0200234	0.370364	0.361997	0.378732	0.013436	0.364879	0.363937	0.365822	0.408221	1	0.0614	1	202.305	0.5768
	Arachidonic acid%	%	2	22	1	781	0.0276079	0.154387	0.14285	0.165924	0.0235114	0.162076	0.160427	0.163725	-0.327034	1	0.1303	1	203.47	0.5679
	Omega-6/omega-3 fatty acids	ratio	2	22	1	781	3.65117	9.90212	8.3764	11.4278	7.31352	9.74659	9.23366	10.2595	0.0212659	1	0.9207	1	205.664	0.5598
	Oleic acid%	%	2	22	1	781	0.0218783	0.13272	0.123578	0.141862	0.0166242	0.127413	0.126248	0.128579	0.319209	1	0.1406	1	203.736	0.5512
	Docosapentaenoic acid%	%	2	22	1	781	0.00478853	0.0126142	0.0106132	0.0146152	0.00338797	0.0131366	0.012899	0.0133742	-0.154187	1	0.4805	1	205.185	0.5491
	Alanine	mmol/l	0	24	1	781	0.129771	0.400707	0.348788	0.452627	0.107764	0.414405	0.406847	0.421963	-0.127112	1	0.5418	1	219.507	0.5388
	Stearic acid%	%	2	22	1	781	0.01277	0.185335	0.179999	0.190671	0.00690342	0.184679	0.184195	0.185164	0.0949927	1	0.6693	1	205.49	0.532
	Tyrosine	mmol/l	0	24	2	780	0.0144057	0.0665289	0.0607654	0.0722924	0.0142972	0.0659707	0.0649673	0.0669741	0.0390418	1	0.8504	1	219.795	0.4872
	Metabolites with a large number of missing values
	Total fatty acids	mmol/l	6	18	1	781	14.6829	30.6536	23.8705	37.4368	5.88316	17.5512	17.1386	17.9638	2.2271	1e-05	<.0001	1	142.29	0.873
	Omega-6 fatty acids	mmol/l	6	18	1	781	5.6179	13.5177	10.9223	16.113	2.68208	7.95378	7.76568	8.14189	2.07447	1e-05	<.0001	1	141.786	0.8695
	Polyunsaturated fatty acids	mmol/l	6	18	1	781	6.80303	15.1971	12.0542	18.3399	3.04409	8.92011	8.70661	9.1336	2.06202	2e-05	<.0001	1	144.208	0.866
	Free cholesterol	mmol/l	6	18	1	781	1.33809	2.98939	2.37122	3.60756	0.745814	1.61981	1.5675	1.67212	1.83635	6e-05	<.0001	1	146.356	0.8504
	Linoleic acid	mmol/l	6	18	1	781	4.04369	8.24958	6.38149	10.1177	1.7207	4.78116	4.66048	4.90184	2.01571	6e-05	<.0001	1	146.311	0.8496
	Esterified cholesterol	mmol/l	6	18	1	781	3.24036	9.78488	8.28791	11.2818	2.16736	6.15128	5.99928	6.30329	1.67651	7e-05	<.0001	1	147.205	0.8472
	XL-VLDL cholesterol	mmol/l	3	21	60	722	0.254056	0.19293	0.0842689	0.301592	0.0706847	0.0420434	0.0368874	0.0471994	2.13465	2e-05	<.0001	1	170.601	0.8379
	XL-VLDL esterified cholesterol	mmol/l	3	21	183	599	0.10052	0.0745528	0.0315595	0.117546	0.0289983	0.0199384	0.0176162	0.0222607	1.88337	9e-05	<.0001	1	166.759	0.8215
	L-VLDL phospholipids	mmol/l	2	22	56	726	0.385631	0.275145	0.114	0.43629	0.0983534	0.0714905	0.064336	0.078645	2.07064	8e-05	<.0001	1	179.766	0.8149
	XL-HDL triglycerides	mmol/l	3	21	108	674	0.0433839	0.0429761	0.0244204	0.0615317	0.0163539	0.0151202	0.0138856	0.0163549	1.70331	0.00021	<.0001	1	170.398	0.8098
	VLDL particles	mmol/l	5	19	14	768	3.59397e-05	7.05069e-05	5.43465e-05	8.66674e-05	3.39074e-05	4.28428e-05	4.04446e-05	4.52409e-05	0.815875	0.00061	0.0019	1	175.973	0.8095
	S-HDL triglycerides	mmol/l	3	21	147	635	0.0392862	0.0447537	0.0279507	0.0615567	0.0166497	0.0187362	0.0174411	0.0200312	1.56264	0.00026	<.0001	1	187.869	0.8073
	XL-VLDL phospholipids	mmol/l	3	21	183	599	0.225913	0.168351	0.0717265	0.264975	0.0617149	0.0384846	0.0335423	0.043427	2.10429	0.00028	<.0001	1	163.819	0.8071
	XL-VLDL lipids	mmol/l	3	21	55	727	1.11402	0.838446	0.361971	1.31492	0.331413	0.181706	0.157615	0.205798	1.98163	0.00026	<.0001	1	173.042	0.8064
	XL-VLDL particles	mmol/l	3	21	63	719	6.19258e-06	4.63161e-06	1.983e-06	7.28022e-06	1.7378e-06	9.74242e-07	8.47216e-07	1.10127e-06	2.1046	0.00049	<.0001	1	171.15	0.7979
	XL-VLDL free cholesterol	mmol/l	3	21	179	603	0.154881	0.118378	0.0521338	0.184621	0.0472312	0.0304392	0.0266694	0.0342091	1.86187	0.0024	<.0001	1	166.694	0.7769
	LDL particles	mmol/l	5	19	30	752	0.0012462	0.00173474	0.00117438	0.0022951	0.000579201	0.00083878	0.000797382	0.000880177	1.54689	0.00545	<.0001	1	161.929	0.7766
	Pyruvate	mmol/l	9	15	8	774	0.0304399	0.0940537	0.078649	0.109458	0.0339858	0.0696624	0.0672681	0.0720567	0.717691	0.20693	0.0076	1	146.811	0.7388
	Glutamine	mmol/l	5	19	186	596	0.138753	0.611905	0.549514	0.674296	0.114041	0.708653	0.699497	0.717809	-0.848358	0.05862	0.0004	1	160.936	0.7376
	L-VLDL triglycerides	mmol/l	3	21	77	705	1.04362	0.789616	0.343252	1.23598	0.339951	0.253707	0.228612	0.278801	1.57643	0.05115	<.0001	1	177.46	0.7279
	Omega-3 fatty acids	mmol/l	6	18	1	781	1.2839	1.67938	1.08625	2.27252	0.502669	0.966321	0.931067	1.00158	1.41856	0.13851	<.0001	1	160.269	0.7263
	Creatinine	mmol/l	4	20	30	752	0.0139596	0.047795	0.0416769	0.0539131	0.0432481	0.0660671	0.062976	0.0691582	-0.422495	0.09508	0.0007	1	175.804	0.7221
	XL-VLDL triglycerides	mmol/l	3	21	159	623	0.642552	0.477165	0.202341	0.751989	0.21914	0.126229	0.109021	0.143437	1.60142	0.12229	<.0001	1	171.918	0.7131
	VLDL diameter	nm	5	19	14	768	2.49937	42.1696	41.0457	43.2935	2.46419	40.2564	40.0821	40.4307	0.776412	0.31151	0.0013	1	172.161	0.7045
	Glycine	mmol/l	14	10	86	696	0.139885	0.201505	0.114804	0.288207	0.103028	0.258939	0.251284	0.266593	-0.557457	1	0.0632	1	104.984	0.6659
	LDL diameter	nm	5	19	30	752	0.378184	22.4494	22.2794	22.6195	0.377299	22.5921	22.5651	22.6191	-0.378155	1	0.1003	1	178.934	0.6172
	L-LDL triglycerides	mmol/l	3	21	15	767	0.116468	0.193608	0.143794	0.243422	0.0384232	0.148082	0.145363	0.150802	1.18484	1	<.0001	1	184.532	0.5994
	Polyunsaturated fatty acids%	%	6	18	1	781	0.0264642	0.500826	0.4886	0.513052	0.0241382	0.507707	0.506014	0.5094	-0.285082	1	0.2306	1	174.781	0.5861
	Linoleic acid%	%	6	18	1	781	0.0129742	0.267566	0.261572	0.27356	0.0145254	0.271226	0.270207	0.272244	-0.251954	1	0.2849	1	175.062	0.5672
	Omega-3 fatty acids%	%	6	18	1	781	0.0170544	0.0513577	0.0434789	0.0592364	0.0197539	0.0551382	0.0537528	0.0565236	-0.191381	1	0.4202	1	175.461	0.5544
	Omega-6 fatty acids%	%	6	18	1	781	0.0304348	0.449468	0.435408	0.463528	0.0216803	0.452569	0.451048	0.454089	-0.143026	1	0.5517	1	175.796	0.5058
	Glucose	mmol/l	0	24	1	781	4.63811	20.7163	18.8607	22.5719	0.557807	5.38089	5.34177	5.42002	27.4923	0

### Sheet: Plots
	Characteristics of a novel NMR-based metabolomics platform for dogs.
	Nature methods
	Claudia Ottka1, Katariina Vapalahti1,2,3, Jenni Puurunen2,3, Laura Vahtera2,3, Hannes Lohi1,2,3.
	1 PetBIOMICS Ltd, Helsinki, Finland
	2 Department of Veterinary Biosciences and Department of Medical and Clinical Genetics, University of Helsinki, Helsinki, Finland
	3 Folkhälsan Research Center, Helsinki, Finland
	Corresponding authors: Claudia Ottka, claudia.ottka@petbiomics.com, Hannes Lohi, hannes.lohi@helsinki.fi
	Plots of hyperglycemic dogs vs clinical laboratory control population
	Alanine
	Alanine/BCAA
	Alanine/valine
	Glutamine
	Glycine
	Glycine/BCAA
	Glycine/valine
	Histidine
	Isoleucine
	Leucine
	Phenylalanine
	Tyrosine
	BCAA/Tyrosine
	Phenylalanine/tyrosine
	Valine
	BCAA
	Cholesterol
	Esterified cholesterol
	Free cholesterol
	HDL cholesterol
	LDL cholesterol
	VLDL cholesterol
	HDL triglycerides
	LDL triglycerides
	Triglycerides
	VLDL triglycerides
	Albumin
	Creatinine
	Citrate
	Glucose
	Lactate
	Pyruvate
	Acetate
	Glycoprotein acetyls
	Arachidonic acid
	Arachidonic acid%
	Dihomo-γ-linolenic acid
	Dihomo-γ-linolenic acid%
	Docosahexaenoic acid
	Docosahexaenoic acid%
	Docosapentaenoic acid
	Docosapentaenoic acid%
	Eicosapentaenoic acid
	Eicosapentaenoic acid%
	Omega-6/omega-3 fatty acids
	Linoleic acid
	Linoleic acid%
	Oleic acid
	Oleic acid%
	Omega-3 fatty acids
	Omega-3 fatty acids%
	Omega-6 fatty acids
	Omega-6 fatty acids%
	Palmitic acid
	Palmitic acid%
	Polyunsaturated fatty acids
	Polyunsaturated fatty acids%
	Saturated fatty acids
	Saturated fatty acids%
	Stearic acid
	Stearic acid%
	Total fatty acids
	HDL diameter
	HDL lipids
	HDL particles
	LDL diameter
	LDL lipids
	LDL particles
	VLDL diameter
	VLDL lipids
	VLDL particles
	S-HDL particles
	S-HDL lipids
	S-HDL cholesterol
	S-HDL esterified cholesterol
	S-HDL free cholesterol
	S-HDL phospholipids
	S-HDL triglycerides
	L-HDL particles
	L-HDL lipids
	L-HDL cholesterol
	L-HDL esterified cholesterol
	L-HDL free cholesterol
	L-HDL phospholipids
	L-HDL triglycerides
	XL-HDL particles
	XL-HDL lipids
	XL-HDL cholesterol
	XL-HDL esterified cholesterol
	XL-HDL free cholesterol
	XL-HDL phospholipids
	XL-HDL triglycerides
	S-LDL particles
	S-LDL lipids
	S-LDL cholesterol
	S-LDL esterified cholesterol
	S-LDL free cholesterol
	S-LDL phospholipids
	S-LDL triglycerides
	L-LDL particles
	L-LDL lipids
	L-LDL cholesterol
	L-LDL esterified cholesterol
	L-LDL free cholesterol
	L-LDL phospholipids
	L-LDL triglycerides
	S-VLDL particles
	S-VLDL lipids
	S-VLDL cholesterol
	S-VLDL esterified cholesterol
	S-VLDL free cholesterol
	S-VLDL phospholipids
	S-VLDL triglycerides
	L-VLDL particles
	L-VLDL lipids
	L-VLDL cholesterol
	L-VLDL esterified cholesterol
	L-VLDL free cholesterol
	L-VLDL phospholipids
	L-VLDL triglycerides
	XL-VLDL particles
	XL-VLDL lipids
	XL-VLDL cholesterol
	XL-VLDL esterified cholesterol
	XL-VLDL free cholesterol
	XL-VLDL phospholipids
	XL-VLDL triglycerides
